# Gene expression heterogeneity during brain development and aging: temporal changes and functional consequences

**DOI:** 10.1101/595249

**Authors:** Ulaş Işıldak, Mehmet Somel, Janet M. Thornton, Handan Melike Dönertaş

## Abstract

Cells in largely non-mitotic tissues such as the brain are prone to stochastic (epi-)genetic alterations that may cause increased variability between cells and individuals over time. Although increased inter-individual heterogeneity in gene expression was previously reported, whether this process starts during development or if it is restricted to the aging period has not yet been studied. The regulatory dynamics and functional significance of putative aging-related heterogeneity are also unknown. Here we address these by a meta-analysis of 19 transcriptome datasets from diverse human brain regions. We observed a significant increase in inter-individual heterogeneity during aging (20+ years) compared to postnatal development (0 to 20 years). Increased heterogeneity during aging was consistent among different brain regions at the gene level and associated with lifespan regulation and neuronal functions. Overall, our results show that increased expression heterogeneity is a characteristic of aging human brain, and may influence aging-related changes in brain functions.

---

Aging is a complex process characterized by a gradual decline in maintenance and repair mechanisms, accompanied by an increase in genetic and epigenetic mutations, and oxidative damage to nucleic acids, protein and lipids^1,2^. The human brain experiences dramatic structural and functional changes in the course of aging. These include decline in gray matter and white matter volumes^3^, increase in axonal bouton dynamics^4^ and reduced synaptic plasticity, all processes that may be associated with decline in cognitive functions^5^. Changes during brain aging are suggested to be a result of stochastic processes, unlike changes associated with postnatal neuronal development that are known to be primarily controlled by adaptive regulatory processes^6–8^. The molecular mechanisms underlying age-related alteration of regulatory processes and eventually leading to aging-related phenotypes, however, are little understood.

Over the past decade, a number of transcriptome studies focusing on age-related changes in human brain gene expression profiles were published^2,9–12^. These studies report aging-related differential expression patterns in many functions, including synaptic functions, energy metabolism, inflammation, stress response, and DNA repair. By analyzing age-related change in gene expression profiles in diverse brain regions, we previously showed that for many genes, gene expression changes occur in opposite directions during postnatal development (pre-20 years of age) and aging (post-20 years of age), which may be associated with aging-related phenotypes in healthy brain aging^13^. While different brain regions are associated with specific, and often independent, gene expression profiles^9,10,12^, these studies also show that age-related alteration of gene expression profiles during aging is a widespread effect across different brain regions.

One of the suggested effects of aging is increased variability between individuals and somatic cells, which has been previously reported by several studies. Some of these studies find an increase in age-related heterogeneity in heart, lung and white blood cells of mice^14–16^, *Caenorhabditis elegans*^17^, and human twins^18^. A study analysing microarray datasets from different tissues of humans and rats also reported an increase in age-related heterogeneity in expression as a general trend^19^, although this study found no significant consistency across datasets, nor any significant enrichment in functional gene groups. That said, the generality of increase in expression heterogeneity remains unresolved. For instance, Viñuela et al. find more decrease than an increase in heterogeneity in human twins^20^ and Ximerakis et al. show the direction of the heterogeneity change depends on cell type in aging mice brain^21^. Using GTEx data covering different brain regions (20 to 70 years of age), Brinkmeyer-Langford et al. identify a set of differentially variable genes between age groups, but they do not observe increased heterogeneity at old age^22^. Meanwhile, another study performing single-cell RNA sequencing of human pancreatic cells, identifies an increase in transcriptional heterogeneity and somatic mutations with age^23^. A meta-analysis also suggested more shared expression patterns during development than in aging, implying an increase in inter-individual variability^13^. Likewise, a prefrontal cortex transcriptome analysis we recently conducted revealed a weak increase in age-dependent heterogeneity at the gene, transcriptome and pathway levels, irrespective of the preprocessing methods^24^.

Whether age-related increase in heterogeneity is a universal phenomenon thus remains contentious. Furthermore, where it can be detected, whether this is a time-dependent process that starts at the beginning of life or whether this increase and its functional consequences are only seen after developmental processes are completed, have not yet been explored. In this study, we retrieved transcriptome data from independent studies covering the whole lifespan, including data from diverse brain regions, and conducted a comprehensive analysis to identify the prevalence of age-related heterogeneity changes in human brain aging compared with those observed during postnatal development. We confirmed that increased age-related heterogeneity is a consistent trend in the human brain transcriptome during aging but not during development, and it is associated with the pathways and biological functions that are related to longevity and neuronal function.
