## Supplementary material for "Gene expression heterogeneity during brain development and aging: temporal changes and functional consequences": TableS1

Accession.Number	DataSource	BrainRegion	SubRegion.Abb.	SubRegion	SampleSize	minAge	maxAge	TotalNumberOfGenes
GSE30272	Colantuoni2011	Frontal Cortex	PFC	Prefrontal Cortex	231	2	78	15361
GSE25219	Kang2011	Temporal Cortex	A1C	Primary Auditory Cortex	47	120	82	14356
GSE25219	Kang2011	Other	AMY	Amygdala	43	120	82	14356
GSE25219	Kang2011	Other	CBC	Cerebellum	43	120	82	14356
GSE25219	Kang2011	Frontal Cortex	DFC	Dorsolateral Prefrontal Cortex	48	120	82	14356
GSE25219	Kang2011	Other	HIP	Hippocampus	39	120	82	14356
GSE25219	Kang2011	Parietal Cortex	IPC	Posterior Inferior Parietal Cortex	49	120	82	14356
GSE25219	Kang2011	Temporal Cortex	ITC	Inferior Temporal Cortex	49	120	82	14356
GSE25219	Kang2011	Frontal Cortex	M1C	Primary Motor Cortex	45	120	82	14356
GSE25219	Kang2011	Other	MD	Mediodorsal Nucleusofthe Thalamus	43	120	82	14356
GSE25219	Kang2011	Frontal Cortex	MFC	Medial Prefrontal Cortex	50	120	82	14356
GSE25219	Kang2011	Frontal Cortex	OFC	Orbital Prefrontal Cortex	48	120	82	14356
GSE25219	Kang2011	Parietal Cortex	S1C	Primary Somatosensory Cortex	46	120	82	14356
GSE25219	Kang2011	Temporal Cortex	STC	Superior Temporal Cortex	48	120	82	14356
GSE25219	Kang2011	Other	STR	Striatum	41	120	82	14356
GSE25219	Kang2011	Other	V1C	Primary Visual Cortex	48	120	82	14356
GSE25219	Kang2011	Frontal Cortex	VFC	Ventrolateral Prefrontal Cortex	47	120	82	14356
GSE22569	Somel2011	Other	CBC	Cerebellum	23	2	98	21552
GSE18069	Somel2011	Frontal Cortex	PFC	Prefrontal Cortex	22	2	98	21552
https://www.gtexportal.org/	GTEx (V6p)	Other	ACC	Anteriorcingulatecortex	43	40	79	27410
https://www.gtexportal.org/	GTEx (V6p)	Limbic	AMY	Amygdala	29	40	79	26879
https://www.gtexportal.org/	GTEx (V6p)	Frontal Cortex	CAU	Caudate	55	40	79	27666
https://www.gtexportal.org/	GTEx (V6p)	Cerebellum	CBC	Cerebellum	66	20	79	28115
https://www.gtexportal.org/	GTEx (V6p)	Cerebellum	CBH	Cerebellar Hemisphere	57	20	79	27788
https://www.gtexportal.org/	GTEx (V6p)	Frontal Cortex	COR	Cortex	59	20	79	27762
https://www.gtexportal.org/	GTEx (V6p)	Frontal Cortex	FC	Frontal Cortex	54	20	79	27386
https://www.gtexportal.org/	GTEx (V6p)	Limbic	HIP	Hippocampus	47	20	79	26573
https://www.gtexportal.org/	GTEx (V6p)	Limbic	HYP	Hypothalamus	46	30	79	27889
https://www.gtexportal.org/	GTEx (V6p)	Limbic	NAC	Nucleusaccumbens	53	20	79	27720
https://www.gtexportal.org/	GTEx (V6p)	Frontal Cortex	PUT	Putamen	49	20	69	26707
https://www.gtexportal.org/	GTEx (V6p)	Other	SC	Spinalcord	38	20	79	27058
https://www.gtexportal.org/	GTEx (V6p)	Frontal Cortex	SUN	Substantianigra	27	40	79	26526
