## Supplementary material for "Gene expression heterogeneity during brain development and aging: temporal changes and functional consequences": TableS2

ensembl_gene_id	hgnc_symbol	description	cluster
ENSG00000003056	M6PR	mannose-6-phosphate receptor, cation dependent	6
ENSG00000005339	CREBBP	CREB binding protein	3
ENSG00000009844	VTA1	vesicle trafficking 1	7
ENSG00000011243	AKAP8L	A-kinase anchoring protein 8 like	1
ENSG00000015153	YAF2	YY1 associated factor 2	3
ENSG00000021574	SPAST	spastin	5
ENSG00000026652	AGPAT4	1-acylglycerol-3-phosphate O-acyltransferase 4	8
ENSG00000031003	FAM13B	family with sequence similarity 13 member B	6
ENSG00000039523	RIPOR1	RHO family interacting cell polarization regulator 1	1
ENSG00000048740	CELF2	CUGBP Elav-like family member 2	8
ENSG00000065150	IPO5	importin 5	7
ENSG00000065989	PDE4A	phosphodiesterase 4A	7
ENSG00000067182	TNFRSF1A	TNF receptor superfamily member 1A	4
ENSG00000073910	FRY	FRY microtubule binding protein	5
ENSG00000074657	ZNF532	zinc finger protein 532	8
ENSG00000075303	SLC25A40	solute carrier family 25 member 40	1
ENSG00000076201	PTPN23	protein tyrosine phosphatase, non-receptor type 23	6
ENSG00000078804	TP53INP2	tumor protein p53 inducible nuclear protein 2	6
ENSG00000082701	GSK3B	glycogen synthase kinase 3 beta	4
ENSG00000083544	TDRD3	tudor domain containing 3	3
ENSG00000086102	NFX1	nuclear transcription factor, X-box binding 1	5
ENSG00000086598	TMED2	transmembrane p24 trafficking protein 2	3
ENSG00000086758	HUWE1	HECT, UBA and WWE domain containing 1, E3 ubiquitin protein ligase	3
ENSG00000088538	DOCK3	dedicator of cytokinesis 3	5
ENSG00000088812	ATRN	attractin	4
ENSG00000088888	MAVS	mitochondrial antiviral signaling protein	5
ENSG00000092010	PSME1	proteasome activator subunit 1	2
ENSG00000092847	AGO1	argonaute 1, RISC catalytic component	3
ENSG00000095397	WHRN	whirlin	7
ENSG00000100345	MYH9	myosin heavy chain 9	1
ENSG00000101160	CTSZ	cathepsin Z	3
ENSG00000101384	JAG1	jagged 1	8
ENSG00000102317	RBM3	RNA binding motif protein 3	4
ENSG00000102858	MGRN1	mahogunin ring finger 1	1
ENSG00000104442	ARMC1	armadillo repeat containing 1	3
ENSG00000104904	OAZ1	ornithine decarboxylase antizyme 1	8
ENSG00000105397	TYK2	tyrosine kinase 2	6
ENSG00000105497	ZNF175	zinc finger protein 175	4
ENSG00000105784	RUNDC3B	RUN domain containing 3B	7
ENSG00000107263	RAPGEF1	Rap guanine nucleotide exchange factor 1	3
ENSG00000107669	ATE1	arginyltransferase 1	3
ENSG00000107736	CDH23	cadherin related 23	2
ENSG00000107862	GBF1	golgi brefeldin A resistant guanine nucleotide exchange factor 1	5
ENSG00000110092	CCND1	cyclin D1	1
ENSG00000110274	CEP164	centrosomal protein 164	5
ENSG00000111348	ARHGDIB	Rho GDP dissociation inhibitor beta	4
ENSG00000111676	ATN1	atrophin 1	6
ENSG00000111707	SUDS3	SDS3 homolog, SIN3A corepressor complex component	4
ENSG00000111880	RNGTT	RNA guanylyltransferase and 5'-phosphatase	3
ENSG00000112996	MRPS30	mitochondrial ribosomal protein S30	4
ENSG00000113273	ARSB	arylsulfatase B	4
ENSG00000113638	TTC33	tetratricopeptide repeat domain 33	3
ENSG00000114054	PCCB	propionyl-CoA carboxylase subunit beta	8
ENSG00000114796	KLHL24	kelch like family member 24	4
ENSG00000115306	SPTBN1	spectrin beta, non-erythrocytic 1	2
ENSG00000117713	ARID1A	AT-rich interaction domain 1A	1
ENSG00000119878	CRIPT	CXXC repeat containing interactor of PDZ3 domain	1
ENSG00000120306	CYSTM1	cysteine rich transmembrane module containing 1	8
ENSG00000123178	SPRYD7	SPRY domain containing 7	6
ENSG00000123243	ITIH5	inter-alpha-trypsin inhibitor heavy chain family member 5	2
ENSG00000125107	CNOT1	CCR4-NOT transcription complex subunit 1	5
ENSG00000125675	GRIA3	glutamate ionotropic receptor AMPA type subunit 3	4
ENSG00000127337	YEATS4	YEATS domain containing 4	3
ENSG00000128191	DGCR8	DGCR8, microprocessor complex subunit	5
ENSG00000128268	MGAT3	mannosyl (beta-1,4-)-glycoprotein beta-1,4-N-acetylglucosaminyltransferase	2
ENSG00000129219	PLD2	phospholipase D2	4
ENSG00000129250	KIF1C	kinesin family member 1C	6
ENSG00000130158	DOCK6	dedicator of cytokinesis 6	6
ENSG00000132692	BCAN	brevican	6
ENSG00000134283	PPHLN1	periphilin 1	7
ENSG00000135424	ITGA7	integrin subunit alpha 7	2
ENSG00000137558	PI15	peptidase inhibitor 15	4
ENSG00000138078	PREPL	prolyl endopeptidase like	4
ENSG00000138162	TACC2	transforming acidic coiled-coil containing protein 2	3
ENSG00000138629	UBL7	ubiquitin like 7	3
ENSG00000138663	COPS4	COP9 signalosome subunit 4	3
ENSG00000139180	NDUFA9	NADH:ubiquinone oxidoreductase subunit A9	2
ENSG00000140391	TSPAN3	tetraspanin 3	8
ENSG00000140464	PML	promyelocytic leukemia	4
ENSG00000140829	DHX38	DEAH-box helicase 38	1
ENSG00000141644	MBD1	methyl-CpG binding domain protein 1	2
ENSG00000142892	PIGK	phosphatidylinositol glycan anchor biosynthesis class K	3
ENSG00000143314	MRPL24	mitochondrial ribosomal protein L24	8
ENSG00000144834	TAGLN3	transgelin 3	2
ENSG00000144867	SRPRB	SRP receptor subunit beta	3
ENSG00000146830	GIGYF1	GRB10 interacting GYF protein 1	3
ENSG00000147649	MTDH	metadherin	4
ENSG00000147669	POLR2K	RNA polymerase II subunit K	3
ENSG00000149294	NCAM1	neural cell adhesion molecule 1	5
ENSG00000149636	DSN1	DSN1 homolog, MIS12 kinetochore complex component	7
ENSG00000151067	CACNA1C	calcium voltage-gated channel subunit alpha1 C	8
ENSG00000151240	DIP2C	disco interacting protein 2 homolog C	8
ENSG00000154620	TMSB4Y	thymosin beta 4 Y-linked	4
ENSG00000155034	FBXL18	F-box and leucine rich repeat protein 18	7
ENSG00000156113	KCNMA1	potassium calcium-activated channel subfamily M alpha 1	4
ENSG00000157103	SLC6A1	solute carrier family 6 member 1	2
ENSG00000158805	ZNF276	zinc finger protein 276	6
ENSG00000158869	FCER1G	Fc fragment of IgE receptor Ig	4
ENSG00000160007	ARHGAP35	Rho GTPase activating protein 35	3
ENSG00000160191	PDE9A	phosphodiesterase 9A	2
ENSG00000160460	SPTBN4	spectrin beta, non-erythrocytic 4	1
ENSG00000161202	DVL3	dishevelled segment polarity protein 3	3
ENSG00000162601	MYSM1	Myb like, SWIRM and MPN domains 1	5
ENSG00000164070	HSPA4L	heat shock protein family A (Hsp70) member 4 like	6
ENSG00000164332	UBLCP1	ubiquitin like domain containing CTD phosphatase 1	6
ENSG00000165102	HGSNAT	heparan-alpha-glucosaminide N-acetyltransferase	5
ENSG00000165516	KLHDC2	kelch domain containing 2	3
ENSG00000166582	CENPV	centromere protein V	8
ENSG00000166825	ANPEP	alanyl aminopeptidase, membrane	7
ENSG00000168056	LTBP3	latent transforming growth factor beta binding protein 3	1
ENSG00000169180	XPO6	exportin 6	5
ENSG00000170500	LONRF2	LON peptidase N-terminal domain and ring finger 2	4
ENSG00000171055	FEZ2	fasciculation and elongation protein zeta 2	6
ENSG00000171105	INSR	insulin receptor	8
ENSG00000171509	RXFP1	relaxin family peptide receptor 1	7
ENSG00000172037	LAMB2	laminin subunit beta 2	3
ENSG00000172260	NEGR1	neuronal growth regulator 1	8
ENSG00000172262	ZNF131	zinc finger protein 131	7
ENSG00000172534	HCFC1	host cell factor C1	1
ENSG00000174669	SLC29A2	solute carrier family 29 member 2	5
ENSG00000174780	SRP72	signal recognition particle 72	7
ENSG00000174842	GLMN	glomulin, FKBP associated protein	7
ENSG00000177728	TMEM94	transmembrane protein 94	6
ENSG00000178913	TAF7	TATA-box binding protein associated factor 7	5
ENSG00000179021	C3orf38	chromosome 3 open reading frame 38	3
ENSG00000179152	TCAIM	T cell activation inhibitor, mitochondrial	3
ENSG00000181929	PRKAG1	protein kinase AMP-activated non-catalytic subunit gamma 1	2
ENSG00000182197	EXT1	exostosin glycosyltransferase 1	4
ENSG00000182400	TRAPPC6B	trafficking protein particle complex 6B	6
ENSG00000182492	BGN	biglycan	3
ENSG00000182541	LIMK2	LIM domain kinase 2	4
ENSG00000182872	RBM10	RNA binding motif protein 10	2
ENSG00000184677	ZBTB40	zinc finger and BTB domain containing 40	4
ENSG00000185236	RAB11B	RAB11B, member RAS oncogene family	7
ENSG00000185608	MRPL40	mitochondrial ribosomal protein L40	2
ENSG00000185650	ZFP36L1	ZFP36 ring finger protein like 1	6
ENSG00000185721	DRG1	developmentally regulated GTP binding protein 1	7
ENSG00000185950	IRS2	insulin receptor substrate 2	1
ENSG00000186350	RXRA	retinoid X receptor alpha	1
ENSG00000196352	CD55	CD55 molecule (Cromer blood group)	8
ENSG00000196498	NCOR2	nuclear receptor corepressor 2	1
ENSG00000198356	ASNA1	arsA arsenite transporter, ATP-binding, homolog 1 (bacterial)	5
ENSG00000198898	CAPZA2	capping actin protein of muscle Z-line subunit alpha 2	3
ENSG00000205423	CNEP1R1	CTD nuclear envelope phosphatase 1 regulatory subunit 1	7
ENSG00000213246	SUPT4H1	SPT4 homolog, DSIF elongation factor subunit	2
ENSG00000221869	CEBPD	CCAAT enhancer binding protein delta	6
ENSG00000229236	TTTY10	testis-specific transcript, Y-linked 10	4
