## Supplementary material for "Gene expression heterogeneity during brain development and aging: temporal changes and functional consequences": TableS3

ID	Description	setSize	NES	qvalues	X significant in 1,000
hsa03020	RNA polymerase	17	2.2601818910714018	0.008075579945123472	1000
hsa04136	Autophagy - other	19	2.255728315735945	0.008075579945123472	1000
hsa04140	Autophagy - animal	87	2.095077866862557	0.008075579945123472	1000
hsa03015	mRNA surveillance pathway	64	2.0148349215662633	0.018582393003262684	1000
hsa04152	AMPK signaling pathway	92	2.009755272780395	0.010981032280631091	1000
hsa04120	Ubiquitin mediated proteolysis	99	1.9730445510946308	0.008075579945123472	1000
hsa04520	Adherens junction	54	1.8961067712576731	0.05694059710680209	1000
hsa04330	Notch signaling pathway	36	1.889732861763504	0.05694059710680209	1000
hsa04213	Longevity regulating pathway - multiple species	42	1.8750395905544177	0.05694059710680209	1000
hsa04211	Longevity regulating pathway	65	1.8330319551942946	0.05694059710680209	1000
hsa04150	mTOR signaling pathway	103	1.8043411499698603	0.048022673694805715	1000
hsa05211	Renal cell carcinoma	48	1.7926006535470598	0.07033838466134378	972
hsa04068	FoxO signaling pathway	93	1.7786928963118238	0.05694059710680209	1000
hsa04371	Apelin signaling pathway	100	1.7482028113471042	0.05694059710680209	1000
hsa04360	Axon guidance	144	1.7448203213926707	0.04288499025341131	1000
hsa05168	Herpes simplex infection	105	1.7100457081395941	0.05694059710680209	1000
hsa04072	Phospholipase D signaling pathway	102	1.665271272027389	0.0878040511907789	962
hsa04974	Protein digestion and absorption	55	-1.8911038746512643	0.05694059710680209	624
hsa04975	Fat digestion and absorption	25	-1.9728317162129747	0.05694059710680209	875
hsa00591	Linoleic acid metabolism	16	-1.974229567010541	0.09436067455130862	837
hsa05340	Primary immunodeficiency	23	-2.0605667989666183	0.05694059710680209	981
