## Supplementary material for "Gene expression heterogeneity during brain development and aging: temporal changes and functional consequences": TableS4

ID	Description	setSize	NES	qvalues
GO:0098789	pre-mRNA cleavage required for polyadenylation	8	2.4712813409315677	0.013699385036323905
GO:0051028	mRNA transport	99	2.388246562953247	0.011308185678748422
GO:0050657	nucleic acid transport	129	2.3308315663385195	0.011308185678748422
GO:0050658	RNA transport	129	2.3308315663385195	0.011308185678748422
GO:0006611	protein export from nucleus	123	2.3119625101654058	0.011308185678748422
GO:1990090	cellular response to nerve growth factor stimulus	38	2.287022598930569	0.011308185678748422
GO:0035601	protein deacylation	83	2.2761851684508247	0.011308185678748422
GO:0098732	macromolecule deacylation	83	2.2761851684508247	0.011308185678748422
GO:0006476	protein deacetylation	79	2.2754808157567754	0.011308185678748422
GO:0098787	mRNA cleavage involved in mRNA processing	10	2.264701488423052	0.013494800332478197
GO:1990089	response to nerve growth factor	40	2.2646506142791614	0.011308185678748422
GO:0000381	regulation of alternative mRNA splicing, via spliceosome	28	2.2574578089651522	0.019207420680337244
GO:0051236	establishment of RNA localization	132	2.2531897350094674	0.011308185678748422
GO:0006406	mRNA export from nucleus	74	2.2434312964910497	0.011308185678748422
GO:0071427	mRNA-containing ribonucleoprotein complex export from nucleus	74	2.2434312964910497	0.011308185678748422
GO:0006405	RNA export from nucleus	94	2.2376903471741336	0.011308185678748422
GO:0043467	regulation of generation of precursor metabolites and energy	75	2.2342785433623034	0.011308185678748422
GO:0000380	alternative mRNA splicing, via spliceosome	39	2.232634792592707	0.011308185678748422
GO:0050684	regulation of mRNA processing	77	2.2306637605326705	0.011308185678748422
GO:0006403	RNA localization	156	2.2226858987154983	0.011308185678748422
GO:0016575	histone deacetylation	69	2.222130705755859	0.011308185678748422
GO:0071166	ribonucleoprotein complex localization	85	2.219401095128622	0.011308185678748422
GO:0071426	ribonucleoprotein complex export from nucleus	85	2.219401095128622	0.011308185678748422
GO:0051168	nuclear export	134	2.206480115106368	0.011308185678748422
GO:0032239	regulation of nucleobase-containing compound transport	14	2.1930279378833366	0.048285019827391036
GO:0000288	nuclear-transcribed mRNA catabolic process, deadenylation-dependent decay	51	2.192571101429563	0.011308185678748422
GO:0040029	regulation of gene expression, epigenetic	191	2.144148571805923	0.011308185678748422
GO:0070936	protein K48-linked ubiquitination	34	2.1367978757439263	0.024744203297587083
GO:1903312	negative regulation of mRNA metabolic process	55	2.1248561805146813	0.011308185678748422
GO:0051131	chaperone-mediated protein complex assembly	12	2.122768421420745	0.04901320575292048
GO:0000289	nuclear-transcribed mRNA poly(A) tail shortening	25	2.1184422754059833	0.03413878161414091
GO:0048024	regulation of mRNA splicing, via spliceosome	49	2.1164437797931495	0.02413452728737216
GO:0048702	embryonic neurocranium morphogenesis	6	2.1122777111072213	0.023710684677148337
GO:0090311	regulation of protein deacetylation	31	2.1067022996696814	0.03388029962663268
GO:0046831	regulation of RNA export from nucleus	12	2.1057970288567045	0.055118850812427136
GO:0050651	dermatan sulfate proteoglycan biosynthetic process	13	2.105002682224549	0.07350259010063886
GO:0050655	dermatan sulfate proteoglycan metabolic process	13	2.105002682224549	0.07350259010063886
GO:0048679	regulation of axon regeneration	16	2.0981313467609617	0.06996310029663538
GO:1903313	positive regulation of mRNA metabolic process	44	2.093260628167816	0.01854200247103805
GO:0035020	regulation of Rac protein signal transduction	14	2.0925638189157123	0.07989293515743724
GO:0009303	rRNA transcription	21	2.0925325471383607	0.07350259010063886
GO:0046051	UTP metabolic process	7	2.0909471792977175	0.04062482446447061
GO:0006342	chromatin silencing	55	2.09020837099349	0.018392425235234492
GO:0032922	circadian regulation of gene expression	38	2.077880104875737	0.03000130894361826
GO:0017148	negative regulation of translation	145	2.064446192605513	0.011308185678748422
GO:0033119	negative regulation of RNA splicing	19	2.0616952276382317	0.08131560135828646
GO:0006379	mRNA cleavage	20	2.0586162806325445	0.07137262393733881
GO:0060968	regulation of gene silencing	76	2.0520220689177022	0.018364229693875203
GO:0010257	NADH dehydrogenase complex assembly	39	2.0519356251906897	0.03000130894361826
GO:0032981	mitochondrial respiratory chain complex I assembly	39	2.0519356251906897	0.03000130894361826
GO:0042177	negative regulation of protein catabolic process	76	2.0515593363179483	0.018364229693875203
GO:0034249	negative regulation of cellular amide metabolic process	158	2.0512077453031212	0.011308185678748422
GO:0000956	nuclear-transcribed mRNA catabolic process	107	2.04788776509622	0.011308185678748422
GO:1900151	regulation of nuclear-transcribed mRNA catabolic process, deadenylation-dependent decay	12	2.038135494463647	0.08070797858485756
GO:1900153	positive regulation of nuclear-transcribed mRNA catabolic process, deadenylation-dependent decay	12	2.038135494463647	0.08070797858485756
GO:0016573	histone acetylation	111	2.0380891427688126	0.011308185678748422
GO:1903311	regulation of mRNA metabolic process	186	2.0278239366128283	0.011308185678748422
GO:0016458	gene silencing	156	2.02665049852052	0.011308185678748422
GO:0070932	histone H3 deacetylation	14	2.0249885218453594	0.09136708241623871
GO:0009208	pyrimidine ribonucleoside triphosphate metabolic process	12	2.022487227695756	0.09244863748553281
GO:0006228	UTP biosynthetic process	6	2.0215241186902015	0.03413878161414091
GO:0006475	internal protein amino acid acetylation	115	2.0147762489063163	0.011308185678748422
GO:0060147	regulation of posttranscriptional gene silencing	58	2.0116925542731647	0.03237211874279327
GO:0060966	regulation of gene silencing by RNA	58	2.0116925542731647	0.03237211874279327
GO:0051904	pigment granule transport	18	2.011440974880429	0.08871339792124618
GO:0035278	miRNA mediated inhibition of translation	9	2.0111977363066886	0.08131560135828646
GO:0040033	negative regulation of translation, ncRNA-mediated	9	2.0111977363066886	0.08131560135828646
GO:0045974	regulation of translation, ncRNA-mediated	9	2.0111977363066886	0.08131560135828646
GO:0018393	internal peptidyl-lysine acetylation	112	2.0093646715012405	0.011308185678748422
GO:0051084	'de novo' posttranslational protein folding	21	2.0021498249855747	0.09856158124305743
GO:0018394	peptidyl-lysine acetylation	118	1.9948018775798302	0.018364229693875203
GO:0045815	positive regulation of gene expression, epigenetic	35	1.9927648644532603	0.07350259010063886
GO:0050686	negative regulation of mRNA processing	23	1.9905987615042466	0.07989293515743724
GO:1903363	negative regulation of cellular protein catabolic process	44	1.9890664903238302	0.042537535080616695
GO:0035195	gene silencing by miRNA	80	1.985752556923665	0.023710684677148337
GO:0043967	histone H4 acetylation	49	1.9788015147190052	0.032545044372365495
GO:0006220	pyrimidine nucleotide metabolic process	35	1.9708898025604844	0.07625707018831723
GO:0016570	histone modification	325	1.970668318062214	0.011308185678748422
GO:0006913	nucleocytoplasmic transport	234	1.9646651498630059	0.011308185678748422
GO:0043966	histone H3 acetylation	47	1.9641657034949414	0.05622341040303363
GO:0048675	axon extension	94	1.9615792860856123	0.029152198509617262
GO:0015931	nucleobase-containing compound transport	157	1.959407247321084	0.011308185678748422
GO:0009895	negative regulation of catabolic process	180	1.9486573118416812	0.011308185678748422
GO:0006417	regulation of translation	280	1.943130197682227	0.011308185678748422
GO:0016441	posttranscriptional gene silencing	86	1.9415135949668585	0.036214459057595974
GO:0051169	nuclear transport	236	1.9361427963441233	0.011308185678748422
GO:0046513	ceramide biosynthetic process	38	1.934972119061884	0.08167022990207194
GO:0031124	mRNA 3'-end processing	64	1.9348334331124428	0.03237211874279327
GO:0016569	covalent chromatin modification	334	1.933626569871051	0.011308185678748422
GO:0098586	cellular response to virus	29	1.9304819695217772	0.09279707510762462
GO:0032456	endocytic recycling	28	1.9300914014513888	0.09136708241623871
GO:0051196	regulation of coenzyme metabolic process	59	1.9269676864286591	0.06996310029663538
GO:0030520	intracellular estrogen receptor signaling pathway	39	1.92506340679001	0.09175161666966053
GO:0060964	regulation of gene silencing by miRNA	55	1.9238294999158325	0.05575656468949039
GO:0045814	negative regulation of gene expression, epigenetic	66	1.917282528677204	0.06662379971691508
GO:0031330	negative regulation of cellular catabolic process	147	1.9121558055721484	0.018364229693875203
GO:0046822	regulation of nucleocytoplasmic transport	79	1.909915857756865	0.046414468137972655
GO:0010608	posttranscriptional regulation of gene expression	360	1.9087313233909364	0.011308185678748422
GO:0031047	gene silencing by RNA	102	1.9061726965114525	0.029152198509617262
GO:0060304	regulation of phosphatidylinositol dephosphorylation	6	1.905811402963278	0.09856158124305743
GO:0016241	regulation of macroautophagy	122	1.9013392575332024	0.023710684677148337
GO:0034248	regulation of cellular amide metabolic process	317	1.899812857254421	0.011308185678748422
GO:0035194	posttranscriptional gene silencing by RNA	85	1.8967661946005443	0.04118019787298331
GO:0006283	transcription-coupled nucleotide-excision repair	42	1.8929838761978566	0.09301672487402839
GO:0043484	regulation of RNA splicing	78	1.8771018136875057	0.05535050976989834
GO:0033108	mitochondrial respiratory chain complex assembly	52	1.8735497837131794	0.08131560135828646
GO:0006473	protein acetylation	135	1.8603701714106204	0.023710684677148337
GO:0002431	Fc receptor mediated stimulatory signaling pathway	57	1.857366826124899	0.09371925072261783
GO:0045185	maintenance of protein location	80	1.8543899794568415	0.06996310029663538
GO:0006412	translation	426	1.8483030373807996	0.011308185678748422
GO:0000209	protein polyubiquitination	205	1.8482393253131122	0.011308185678748422
GO:0043624	cellular protein complex disassembly	148	1.8452209454409187	0.018364229693875203
GO:0006353	DNA-templated transcription, termination	72	1.8414715330706053	0.07989293515743724
GO:0051056	regulation of small GTPase mediated signal transduction	225	1.8325667591428465	0.011308185678748422
GO:0032386	regulation of intracellular transport	288	1.8288444438965643	0.011308185678748422
GO:0050808	synapse organization	215	1.82881405210951	0.011308185678748422
GO:0010506	regulation of autophagy	235	1.8233634781231818	0.011308185678748422
GO:0000375	RNA splicing, via transesterification reactions	234	1.8211126066664178	0.011308185678748422
GO:0038093	Fc receptor signaling pathway	118	1.819563297344949	0.04118019787298331
GO:0043087	regulation of GTPase activity	309	1.8114483966392871	0.011308185678748422
GO:0000377	RNA splicing, via transesterification reactions with bulged adenosine as nucleophile	231	1.7993666921871243	0.011308185678748422
GO:0000398	mRNA splicing, via spliceosome	231	1.7993666921871243	0.011308185678748422
GO:0006888	ER to Golgi vesicle-mediated transport	133	1.7934517070689546	0.03237211874279327
GO:0043604	amide biosynthetic process	497	1.7916149260126097	0.011308185678748422
GO:0018205	peptidyl-lysine modification	267	1.7864520493114504	0.011308185678748422
GO:0006397	mRNA processing	334	1.7796398392420159	0.011308185678748422
GO:0007033	vacuole organization	103	1.7783587833511	0.08131560135828646
GO:0046578	regulation of Ras protein signal transduction	165	1.7762823826068441	0.018364229693875203
GO:0034504	protein localization to nucleus	173	1.775554178719126	0.018364229693875203
GO:0016236	macroautophagy	203	1.775152293849167	0.011308185678748422
GO:0043043	peptide biosynthetic process	442	1.7702987903079148	0.011308185678748422
GO:0090501	RNA phosphodiester bond hydrolysis	94	1.769421254137597	0.09510504321475412
GO:0006606	protein import into nucleus	95	1.7673639602410403	0.09833907746400673
GO:0009267	cellular response to starvation	104	1.7645894638792883	0.08131560135828646
GO:0033157	regulation of intracellular protein transport	184	1.7635742107437287	0.023710684677148337
GO:0016311	dephosphorylation	306	1.7570815091458512	0.011308185678748422
GO:0006109	regulation of carbohydrate metabolic process	116	1.7500641268198887	0.07137262393733881
GO:0009142	nucleoside triphosphate biosynthetic process	115	1.7454674544949758	0.08131560135828646
GO:0070646	protein modification by small protein removal	198	1.742669718902961	0.018364229693875203
GO:0007264	small GTPase mediated signal transduction	378	1.732116346614119	0.011308185678748422
GO:0035303	regulation of dephosphorylation	137	1.728260867321218	0.06171101772445579
GO:0048193	Golgi vesicle transport	239	1.7273523374514603	0.011308185678748422
GO:0006470	protein dephosphorylation	201	1.7270810636550034	0.023710684677148337
GO:0042594	response to starvation	135	1.7235457298751269	0.07606256694636436
GO:0006325	chromatin organization	499	1.7227442134604334	0.011308185678748422
GO:0032388	positive regulation of intracellular transport	174	1.7218669175427737	0.023710684677148337
GO:0034330	cell junction organization	201	1.7052845671175372	0.03237211874279327
GO:0043547	positive regulation of GTPase activity	249	1.6986224572522395	0.029152198509617262
GO:0006402	mRNA catabolic process	194	1.6985613293331634	0.03237211874279327
GO:0007005	mitochondrion organization	371	1.6977137770972721	0.011308185678748422
GO:0032984	protein-containing complex disassembly	210	1.694362407647028	0.03237211874279327
GO:0032956	regulation of actin cytoskeleton organization	222	1.6918512361588627	0.03237211874279327
GO:0043543	protein acylation	164	1.689160041400702	0.03237211874279327
GO:0006914	autophagy	346	1.684992870634291	0.011308185678748422
GO:0061919	process utilizing autophagic mechanism	346	1.684992870634291	0.011308185678748422
GO:0008380	RNA splicing	296	1.6807476371206	0.023710684677148337
GO:0031331	positive regulation of cellular catabolic process	239	1.6787816768740762	0.03237211874279327
GO:0010256	endomembrane system organization	289	1.668508513233171	0.023710684677148337
GO:0045216	cell-cell junction organization	175	1.66382086693314	0.05780601195223976
GO:1903827	regulation of cellular protein localization	359	1.6451557549901352	0.011308185678748422
GO:0030036	actin cytoskeleton organization	423	1.6391520842268403	0.011308185678748422
GO:0007265	Ras protein signal transduction	305	1.6338153940983902	0.029152198509617262
GO:1990778	protein localization to cell periphery	186	1.6292931281788052	0.07606256694636436
GO:0006401	RNA catabolic process	218	1.6163229620955084	0.06981845919145692
GO:0016579	protein deubiquitination	186	1.6140125865694708	0.09279707510762462
GO:0042176	regulation of protein catabolic process	240	1.613266928222329	0.07137262393733881
GO:0032970	regulation of actin filament-based process	258	1.6080447071460304	0.05780601195223976
GO:0022411	cellular component disassembly	400	1.6041212248828876	0.018364229693875203
GO:0072657	protein localization to membrane	336	1.582052351371949	0.036214459057595974
GO:0010498	proteasomal protein catabolic process	310	1.551629753875369	0.06577825189617262
GO:0009896	positive regulation of catabolic process	278	1.5506581859561583	0.08801812597198054
GO:0043687	post-translational protein modification	283	1.5456060388200958	0.08070797858485756
GO:0051493	regulation of cytoskeleton organization	344	1.545581039171882	0.05780601195223976
GO:0030029	actin filament-based process	487	1.533294042653743	0.03237211874279327
GO:0043632	modification-dependent macromolecule catabolic process	385	1.522809850731861	0.07137262393733881
GO:0006511	ubiquitin-dependent protein catabolic process	371	1.5227518234478379	0.06171101772445579
GO:0019941	modification-dependent protein catabolic process	378	1.5044271613053337	0.07606256694636436
GO:0048667	cell morphogenesis involved in neuron differentiation	428	1.5002748687340768	0.055118850812427136
GO:0061564	axon development	381	1.4779409684674767	0.08070797858485756
GO:0051603	proteolysis involved in cellular protein catabolic process	441	1.4735399150181283	0.07350259010063886
GO:0015695	organic cation transport	29	-2.0619141011634725	0.058779212045692794
GO:0045622	regulation of T-helper cell differentiation	23	-2.107149618021417	0.04723995265889113
GO:0046638	positive regulation of alpha-beta T cell differentiation	32	-2.1707975421119645	0.06396305834990376
GO:0071638	negative regulation of monocyte chemotactic protein-1 production	5	-2.4615181631847025	0.02491025374320569
GO:0055078	sodium ion homeostasis	38	-2.939504657029121	0.07350259010063886
