## Supplementary material for "Gene expression heterogeneity during brain development and aging: temporal changes and functional consequences": TableS5

ID	Description	setSize	NES	qvalues
GO:0003899	DNA-directed 5'-3' RNA polymerase activity	23	2.286854291893681	0.016577814352332226
GO:0001103	RNA polymerase II repressing transcription factor binding	25	2.274162981771124	0.016577814352332226
GO:0034062	5'-3' RNA polymerase activity	24	2.208717539416448	0.020084426301447276
GO:0097747	RNA polymerase activity	24	2.208717539416448	0.020084426301447276
GO:0001056	RNA polymerase III activity	8	2.2082937276671166	0.02843291672632806
GO:0051787	misfolded protein binding	16	2.196805613806915	0.032546764835965344
GO:0070064	proline-rich region binding	19	2.1699144596994726	0.020084426301447276
GO:0004402	histone acetyltransferase activity	36	2.12018925974633	0.02529314573946968
GO:0033558	protein deacetylase activity	38	2.110962894792022	0.022555908022921026
GO:0070491	repressing transcription factor binding	49	2.0987805820439736	0.016577814352332226
GO:0016922	ligand-dependent nuclear receptor binding	19	2.0864273128593345	0.02633420868439472
GO:0019213	deacetylase activity	46	2.0669053468404046	0.020084426301447276
GO:0003729	mRNA binding	139	2.0623151178658015	0.008789494762135615
GO:0034593	phosphatidylinositol bisphosphate phosphatase activity	19	2.0589803836324716	0.03886365947063409
GO:0001054	RNA polymerase I activity	6	2.0548921815383787	0.04074177606135691
GO:0086007	voltage-gated calcium channel activity involved in cardiac muscle cell action potential	5	2.040492423914533	0.03630078539777382
GO:0052866	phosphatidylinositol phosphate phosphatase activity	21	2.0389869242840986	0.03456108407429183
GO:0004407	histone deacetylase activity	37	2.036595920351875	0.03886365947063409
GO:0061733	peptide-lysine-N-acetyltransferase activity	37	2.0288982033672744	0.03886365947063409
GO:0043995	histone acetyltransferase activity (H4-K5 specific)	6	2.0212124872616775	0.04218214188170792
GO:0043996	histone acetyltransferase activity (H4-K8 specific)	6	2.0212124872616775	0.04218214188170792
GO:0046972	histone acetyltransferase activity (H4-K16 specific)	6	2.0212124872616775	0.04218214188170792
GO:0035925	mRNA 3'-UTR AU-rich region binding	9	2.01300151185996	0.0586671168699616
GO:0030695	GTPase regulator activity	191	2.0112606831889828	0.008789494762135615
GO:0017160	Ral GTPase binding	12	2.0073518901123086	0.06453925414577175
GO:0005096	GTPase activator activity	170	1.9777010012549183	0.008789494762135615
GO:0005049	nuclear export signal receptor activity	5	1.9519457982186144	0.05307196892501279
GO:0042826	histone deacetylase binding	76	1.9492838912195152	0.03630078539777382
GO:0004065	arylsulfatase activity	7	1.9351803742969627	0.09071263296905732
GO:0042809	vitamin D receptor binding	13	1.9228325766102883	0.09071263296905732
GO:0034979	NAD-dependent protein deacetylase activity	13	1.913898246847936	0.09605214079585386
GO:0004438	phosphatidylinositol-3-phosphatase activity	11	1.911693756457646	0.09071263296905732
GO:0052744	phosphatidylinositol monophosphate phosphatase activity	11	1.911693756457646	0.09071263296905732
GO:0001055	RNA polymerase II activity	6	1.9090057458836516	0.0709505444646098
GO:0035257	nuclear hormone receptor binding	117	1.9085951887461348	0.02889549709362181
GO:0016407	acetyltransferase activity	67	1.8945705839979605	0.0586671168699616
GO:0008134	transcription factor binding	457	1.8886094727441671	0.008789494762135615
GO:0034452	dynactin binding	8	1.886228309640771	0.09071263296905732
GO:0051539	4 iron, 4 sulfur cluster binding	26	1.8744331896985158	0.09071263296905732
GO:0060589	nucleoside-triphosphatase regulator activity	226	1.87394972197267	0.008789494762135615
GO:0051864	histone demethylase activity (H3-K36 specific)	5	1.8642831015118482	0.08560602798200287
GO:0042393	histone binding	132	1.8566052508930515	0.024432386446529106
GO:0016811	hydrolase activity, acting on carbon-nitrogen (but not peptide) bonds, in linear amides	64	1.8473864443449435	0.06453925414577175
GO:0061630	ubiquitin protein ligase activity	151	1.8366934102972376	0.020084426301447276
GO:0001104	RNA polymerase II transcription cofactor activity	76	1.8348040334002131	0.06453925414577175
GO:0000988	transcription factor activity, protein binding	459	1.8338196892254526	0.008789494762135615
GO:0000989	transcription factor activity, transcription factor binding	456	1.8230054468608667	0.008789494762135615
GO:0003712	transcription cofactor activity	399	1.8176780484859199	0.008789494762135615
GO:0003713	transcription coactivator activity	229	1.8129238155018301	0.008789494762135615
GO:0061659	ubiquitin-like protein ligase activity	152	1.8108587392420672	0.021958347594850058
GO:0016410	N-acyltransferase activity	59	1.801800365886249	0.09071263296905732
GO:0051020	GTPase binding	437	1.7783374565784384	0.008789494762135615
GO:0019787	ubiquitin-like protein transferase activity	310	1.7780127737214413	0.008789494762135615
GO:0051427	hormone receptor binding	136	1.7579244504993266	0.048729251917653135
GO:0004842	ubiquitin-protein transferase activity	295	1.7455456728893957	0.008789494762135615
GO:0004721	phosphoprotein phosphatase activity	125	1.7363229324743505	0.0586671168699616
GO:0003682	chromatin binding	384	1.7236793218466873	0.008789494762135615
GO:0031267	small GTPase binding	371	1.6978626328833017	0.008789494762135615
GO:0008017	microtubule binding	171	1.6810136355091596	0.0586671168699616
GO:0003714	transcription corepressor activity	159	1.6754030372690674	0.06453925414577175
GO:0008047	enzyme activator activity	325	1.6694679803702706	0.008789494762135615
GO:0019902	phosphatase binding	123	1.66827219896875	0.09071263296905732
GO:0140098	catalytic activity, acting on RNA	239	1.6473886527667245	0.043894736842105264
GO:0017016	Ras GTPase binding	344	1.6337895688937445	0.02633420868439472
GO:0005085	guanyl-nucleotide exchange factor activity	214	1.5940511728650641	0.0669147925587079
GO:0008270	zinc ion binding	467	1.5685322817342306	0.024432386446529106
GO:0015631	tubulin binding	230	1.5636350039470077	0.08578567980522522
GO:0070330	aromatase activity	10	-2.0184793567094585	0.0709505444646098
GO:0015651	quaternary ammonium group transmembrane transporter activity	9	-2.0274919015865946	0.06453925414577175
GO:0015101	organic cation transmembrane transporter activity	19	-2.089757833418663	0.0709505444646098
GO:0000150	recombinase activity	6	-2.098982060356479	0.0669147925587079
GO:0015143	urate transmembrane transporter activity	8	-2.219237418169895	0.0586671168699616
GO:1901702	salt transmembrane transporter activity	8	-2.219237418169895	0.0586671168699616
GO:0008519	ammonium transmembrane transporter activity	21	-2.544577157586478	0.03086179908746767
GO:0004497	monooxygenase activity	47	-2.886149685148728	0.0586671168699616
