## Supplementary material for "Gene expression heterogeneity during brain development and aging: temporal changes and functional consequences": TableS6

ID	Description	setSize	NES	qvalues
GO:0005671	Ada2/Gcn5/Ada3 transcription activator complex	11	2.324782003476963	0.017223194520103388
GO:0000123	histone acetyltransferase complex	58	2.2645900492568263	0.01153394480316617
GO:1902562	H4 histone acetyltransferase complex	30	2.1809405015415244	0.017223194520103388
GO:0005845	mRNA cap binding complex	9	2.159051931472723	0.03141922341780257
GO:0005847	mRNA cleavage and polyadenylation specificity factor complex	11	2.141959265076954	0.029115675048689404
GO:0005844	polysome	46	2.1284983819444245	0.017223194520103388
GO:0005666	DNA-directed RNA polymerase III complex	9	2.1044676544016445	0.037703327754233164
GO:0005736	DNA-directed RNA polymerase I complex	6	2.064479325966443	0.04491619362600028
GO:0031248	protein acetyltransferase complex	65	2.019228481736177	0.029115675048689404
GO:1902493	acetyltransferase complex	65	2.019228481736177	0.029115675048689404
GO:0000118	histone deacetylase complex	48	1.9995644076991665	0.037703327754233164
GO:0000932	P-body	53	1.9981793363740052	0.037703327754233164
GO:0008091	spectrin	6	1.997836400046819	0.0570252615000944
GO:0030015	CCR4-NOT core complex	5	1.973789999315121	0.06660466367110025
GO:0030867	rough endoplasmic reticulum membrane	19	1.9727239675849138	0.06660466367110025
GO:0034518	RNA cap binding complex	10	1.9725370956877288	0.07001985124592759
GO:0036464	cytoplasmic ribonucleoprotein granule	122	1.9521968842112587	0.01153394480316617
GO:0090568	nuclear transcriptional repressor complex	18	1.9355911564473767	0.07310983981693364
GO:0098984	neuron to neuron synapse	168	1.933328829392969	0.01153394480316617
GO:0032279	asymmetric synapse	166	1.9268635352599834	0.01153394480316617
GO:0014069	postsynaptic density	162	1.9206892161042528	0.017223194520103388
GO:0099572	postsynaptic specialization	164	1.9183051746032382	0.01153394480316617
GO:0000153	cytoplasmic ubiquitin ligase complex	8	1.9152928106198726	0.07331503691736088
GO:0035770	ribonucleoprotein granule	129	1.8984857189006057	0.017223194520103388
GO:0005849	mRNA cleavage factor complex	13	1.886885502874455	0.08897612399544617
GO:0034464	BBSome	5	1.8571506044511346	0.08496218820515948
GO:0010494	cytoplasmic stress granule	30	1.852688164166863	0.07750437534046523
GO:0043204	perikaryon	81	1.8502031920479451	0.06131654166039845
GO:0000315	organellar large ribosomal subunit	37	1.814212339506292	0.08080017182270724
GO:0005762	mitochondrial large ribosomal subunit	37	1.814212339506292	0.08080017182270724
GO:1990904	ribonucleoprotein complex	475	1.8041967068117069	0.01153394480316617
GO:1905368	peptidase complex	59	1.797396647039272	0.08080017182270724
GO:0000779	condensed chromosome, centromeric region	75	1.7961467491014063	0.07310983981693364
GO:0000151	ubiquitin ligase complex	195	1.776510534423743	0.01153394480316617
GO:0000777	condensed chromosome kinetochore	67	1.7668739859611218	0.08000258420191231
GO:0000790	nuclear chromatin	218	1.748544718731642	0.017223194520103388
GO:0005840	ribosome	129	1.6902854809543628	0.07310983981693364
GO:0098794	postsynapse	319	1.6822183760297462	0.017223194520103388
GO:0045211	postsynaptic membrane	167	1.6535573696571824	0.07001985124592759
GO:0044437	vacuolar part	366	1.6342665250426593	0.017223194520103388
GO:0061695	transferase complex, transferring phosphorus-containing groups	182	1.6285584275756304	0.07223044720740937
GO:0005774	vacuolar membrane	266	1.5987500031117658	0.04748496240601503
GO:0070161	anchoring junction	363	1.5929882070217818	0.021722973901440266
GO:0098798	mitochondrial protein complex	156	1.5916627937467678	0.09716666254964045
GO:0097060	synaptic membrane	220	1.5910051023537706	0.06736816366547392
GO:0005912	adherens junction	356	1.587987537701609	0.02881152327980498
GO:0000323	lytic vacuole	445	1.5737803366274437	0.018400636716514106
GO:0005764	lysosome	445	1.5737803366274437	0.018400636716514106
GO:0005765	lysosomal membrane	233	1.5655367378661693	0.07249505438348712
GO:0098852	lytic vacuole membrane	233	1.5655367378661693	0.07249505438348712
GO:0031252	cell leading edge	285	1.5530347391051706	0.05995540796797512
GO:0016607	nuclear speck	263	1.5206100454433713	0.07310983981693364
GO:0000785	chromatin	339	1.5013638152027333	0.06670230809736365
GO:0015629	actin cytoskeleton	317	1.4762261869137194	0.07750437534046523
GO:0019866	organelle inner membrane	355	1.4440084101969135	0.08246830819310413
GO:0000139	Golgi membrane	481	1.4374193753440543	0.06736816366547392
GO:0031966	mitochondrial membrane	467	1.4235903664691496	0.07310983981693364
GO:0005740	mitochondrial envelope	487	1.4195632637809006	0.07331503691736088
