## Supplementary material for "Gene expression heterogeneity during brain development and aging: temporal changes and functional consequences": TableS7

ID	Description	setSize	NES	qvalues
R-HSA-76061	RNA Polymerase III Transcription Initiation From Type 1 Promoter	18	2.54794013608362	0.01754736351563951
R-HSA-76066	RNA Polymerase III Transcription Initiation From Type 2 Promoter	17	2.4519561871329256	0.01754736351563951
R-HSA-5620920	Cargo trafficking to the periciliary membrane	35	2.379711292927311	0.01754736351563951
R-HSA-76046	RNA Polymerase III Transcription Initiation	23	2.2206038191717647	0.02275213619297882
R-HSA-3247509	Chromatin modifying enzymes	160	2.2064521563009394	0.01754736351563951
R-HSA-4839726	Chromatin organization	160	2.2064521563009394	0.01754736351563951
R-HSA-74158	RNA Polymerase III Transcription	27	2.1917211106643264	0.027288901078641768
R-HSA-749476	RNA Polymerase III Abortive And Retractive Initiation	27	2.1917211106643264	0.027288901078641768
R-HSA-1912408	Pre-NOTCH Transcription and Translation	24	2.158626658728247	0.026155321769735503
R-HSA-6811436	COPI-independent Golgi-to-ER retrograde traffic	28	2.1323107598330133	0.026155321769735503
R-HSA-5620922	BBSome-mediated cargo-targeting to cilium	16	2.1192874824554346	0.027288901078641768
R-HSA-5250913	Positive epigenetic regulation of rRNA expression	41	2.1125910004539916	0.026155321769735503
R-HSA-73762	RNA Polymerase I Transcription Initiation	29	2.1117189319955263	0.027288901078641768
R-HSA-373755	Semaphorin interactions	55	2.103418194229489	0.02275213619297882
R-HSA-3595174	Defective CHST14 causes EDS, musculocontractural type	8	2.0847471912802282	0.033539337732022834
R-HSA-159231	Transport of Mature mRNA Derived from an Intronless Transcript	26	2.070990938080114	0.041088403431775354
R-HSA-72202	Transport of Mature Transcript to Cytoplasm	54	2.066266219846236	0.02275213619297882
R-HSA-8951936	RUNX3 regulates p14-ARF	6	2.058589052959041	0.04245397017987758
R-HSA-2022923	Dermatan sulfate biosynthesis	9	2.0575948674982367	0.041088403431775354
R-HSA-73980	RNA Polymerase III Transcription Termination	14	2.0575859098502094	0.037330250970402656
R-HSA-2024101	CS/DS degradation	10	2.0437504366622057	0.03606076469270943
R-HSA-9007101	Rab regulation of trafficking	81	2.0245354844686894	0.01754736351563951
R-HSA-194840	Rho GTPase cycle	87	2.0199317240609003	0.01754736351563951
R-HSA-73780	RNA Polymerase III Chain Elongation	10	2.0036121024085936	0.04562308119778809
R-HSA-400253	Circadian Clock	56	1.9983675963812342	0.026155321769735503
R-HSA-983168	Antigen processing: Ubiquitination & Proteasome degradation	206	1.989689498509893	0.01754736351563951
R-HSA-426496	Post-transcriptional silencing by small RNAs	6	1.9888588110495613	0.047681306861233425
R-HSA-429947	Deadenylation of mRNA	15	1.9805212879126242	0.047681306861233425
R-HSA-159234	Transport of Mature mRNAs Derived from Intronless Transcripts	27	1.970682797793458	0.04678624813153961
R-HSA-1632852	Macroautophagy	46	1.9661174222202686	0.041088403431775354
R-HSA-1912422	Pre-NOTCH Expression and Processing	36	1.9504026176679126	0.041088403431775354
R-HSA-72187	mRNA 3'-end processing	42	1.9456837358076857	0.04562308119778809
R-HSA-381340	Transcriptional regulation of white adipocyte differentiation	69	1.9435284458672963	0.02275213619297882
R-HSA-3214847	HATs acetylate histones	70	1.9301835229337154	0.026155321769735503
R-HSA-6794362	Protein-protein interactions at synapses	66	1.9271312863018273	0.026964598196257905
R-HSA-3214858	RMTs methylate histone arginines	29	1.9203670669065842	0.05771127766868564
R-HSA-6781827	Transcription-Coupled Nucleotide Excision Repair (TC-NER)	46	1.9180634043922855	0.047681306861233425
R-HSA-114508	Effects of PIP2 hydrolysis	19	1.9119222930847424	0.08489855324145858
R-HSA-157118	Signaling by NOTCH	93	1.9072777076307637	0.027288901078641768
R-HSA-5651801	PCNA-Dependent Long Patch Base Excision Repair	15	1.8877114900759258	0.087026920938144
R-HSA-162599	Late Phase of HIV Life Cycle	83	1.8790962156200095	0.027288901078641768
R-HSA-1980143	Signaling by NOTCH1	53	1.8752111426353906	0.04646605602648417
R-HSA-428890	Role of ABL in ROBO-SLIT signaling	8	1.8742814139483024	0.087026920938144
R-HSA-983169	Class I MHC mediated antigen processing & presentation	242	1.872400832567251	0.01754736351563951
R-HSA-5610787	Hedgehog 'off' state	67	1.872037637084043	0.027288901078641768
R-HSA-5617472	Activation of anterior HOX genes in hindbrain development during early embryogenesis	53	1.871081574150543	0.04678624813153961
R-HSA-5619507	Activation of HOX genes during differentiation	53	1.871081574150543	0.04678624813153961
R-HSA-159236	Transport of Mature mRNA derived from an Intron-Containing Transcript	46	1.8661186691267824	0.06722372960558044
R-HSA-8876198	RAB GEFs exchange GTP for GDP on RABs	62	1.8644652167118263	0.04411861547010266
R-HSA-416572	Sema4D induced cell migration and growth-cone collapse	16	1.8637622476773763	0.09904860391507013
R-HSA-5358351	Signaling by Hedgehog	95	1.861847966769137	0.041088403431775354
R-HSA-2454202	Fc epsilon receptor (FCERI) signaling	85	1.858160419854505	0.03330371820585528
R-HSA-8941856	RUNX3 regulates NOTCH signaling	12	1.853418983636277	0.09865466140648557
R-HSA-5419276	Mitochondrial translation termination	60	1.8325905239176683	0.050036739069346296
R-HSA-6794361	Neurexins and neuroligins	43	1.830287453832709	0.09202437704078362
R-HSA-3560782	Diseases associated with glycosaminoglycan metabolism	31	1.8284490692437154	0.09443012020258172
R-HSA-2871837	FCERI mediated NF-kB activation	49	1.821088786526226	0.07615918114686597
R-HSA-167172	Transcription of the HIV genome	44	1.8072156794942729	0.09864919592451736
R-HSA-429914	Deadenylation-dependent mRNA decay	37	1.8050197795269616	0.09864919592451736
R-HSA-5368287	Mitochondrial translation	65	1.7949795729498312	0.07608114643714103
R-HSA-72203	Processing of Capped Intron-Containing Pre-mRNA	165	1.7924604528923567	0.02275213619297882
R-HSA-674695	RNA Polymerase II Pre-transcription Events	54	1.7867282713347656	0.087026920938144
R-HSA-212165	Epigenetic regulation of gene expression	73	1.7775308935895142	0.05997582284521568
R-HSA-8951664	Neddylation	154	1.7770667042090835	0.027288901078641768
R-HSA-6807070	PTEN Regulation	98	1.7737408213897332	0.047681306861233425
R-HSA-72163	mRNA Splicing - Major Pathway	128	1.7714104611939536	0.04213631569299543
R-HSA-5696398	Nucleotide Excision Repair	69	1.771148976076502	0.0710020898745692
R-HSA-199992	trans-Golgi Network Vesicle Budding	54	1.763949549640251	0.09897248247564985
R-HSA-421837	Clathrin derived vesicle budding	54	1.763949549640251	0.09897248247564985
R-HSA-199977	ER to Golgi Anterograde Transport	105	1.7584514182452762	0.04678624813153961
R-HSA-72766	Translation	165	1.7363665035026348	0.041088403431775354
R-HSA-162906	HIV Infection	145	1.7358650818646013	0.04213631569299543
R-HSA-72172	mRNA Splicing	133	1.7338234001264228	0.04562308119778809
R-HSA-5368286	Mitochondrial translation initiation	60	1.732648613893202	0.09897248247564985
R-HSA-948021	Transport to the Golgi and subsequent modification	128	1.7215932853744467	0.04562308119778809
R-HSA-422475	Axon guidance	354	1.7162542229815205	0.021962716009100845
R-HSA-73887	Death Receptor Signalling	98	1.7161870278782683	0.06922352300458841
R-HSA-162587	HIV Life Cycle	94	1.6941093099070332	0.08557712668533848
R-HSA-376176	Signaling by ROBO receptors	112	1.6906639800883168	0.07615918114686597
R-HSA-5633007	Regulation of TP53 Activity	112	1.673639522567361	0.087026920938144
R-HSA-194315	Signaling by Rho GTPases	260	1.6733423101413436	0.026964598196257905
R-HSA-8953854	Metabolism of RNA	420	1.6330952258793232	0.021962716009100845
R-HSA-8953897	Cellular responses to external stimuli	306	1.6295512681502726	0.027288901078641768
R-HSA-199991	Membrane Trafficking	442	1.6235471098583536	0.021962716009100845
R-HSA-3700989	Transcriptional Regulation by TP53	254	1.5922588320374238	0.04480394065856572
R-HSA-5663202	Diseases of signal transduction	261	1.5908934858941228	0.04562308119778809
R-HSA-5653656	Vesicle-mediated transport	467	1.555162724218051	0.02275213619297882
R-HSA-446203	Asparagine N-linked glycosylation	215	1.5488486888052317	0.08369575560224916
R-HSA-5663205	Infectious disease	214	1.5328441991520982	0.09202437704078362
R-HSA-112316	Neuronal System	267	1.4810229556486094	0.0994787693872362
R-HSA-6805567	Keratinization	59	-1.9734226635532035	0.0994787693872362
R-HSA-211958	Miscellaneous substrates	5	-2.3214579724150415	0.027288901078641768
