## Supplementary material for "Gene expression heterogeneity during brain development and aging: temporal changes and functional consequences": TableS8

miRNA	Normalized Enrichment Score	Median Consistent Increase	Genes
EGR1	1.3843181445017199	15	8321, 777, 4208, 93986, 3199, 5571, 1655, 3087, 3151, 6926, 5087, 54206, 11343, 4761, 27253, 114788, 861, 6721, 55167, 6457, 145581, 64219, 79085, 83855, 2648, 7775, 51310, 1856, 80011, 9590, 6666, 51176, 9643, 2783, 84881, 28964, 1213, 4335, 11124, 351, 3614, 5566, 57532, 22893, 7343, 54567, 5155, 7422, 58478, 9987, 3897, 10642, 2118, 4440, 23603, 80256, 55806, 51195, 55122, 6197, 64840, 869, 23…
EGR4	1.452929028663498	15	2286, 286205, 516, 6376, 64651, 777, 79026, 604, 4208, 3199, 11023, 627, 23338, 5308, 1641, 51060, 57529, 3151, 7023, 64919, 9423, 27253, 3927, 6721, 4088, 140460, 55180, 6457, 113791, 145581, 64219, 116988, 30819, 64928, 770, 356, 51629, 2771, 4779, 7775, 51310, 1856, 80011, 23325, 51176, 84881, 28964, 25942, 1213, 4335, 11124, 6909, 351, 57532, 659, 8614, 22893, 7343, 5155, 58478, 9987, 3897, 1…
MTF1	1.453022442390886	15	25900, 1271, 1385, 5528, 220001, 115207, 8570, 55288, 25792, 1759, 2735, 124783, 3170, 161145, 5521, 10468, 95681, 26468, 23705, 10140, 5813, 10371, 55079, 55084, 5571, 2122, 23338, 6595, 5451, 6299, 2239, 342667, 4638, 11343, 56853, 23039, 160335, 25999, 607, 55118, 8028, 57338, 11129, 7780, 3363, 5097, 6422, 361, 84988, 51564, 11127, 2771, 284186, 93145, 51566, 5931, 1128, 1849, 4335, 28999, 48…
AHR	1.274268306161655	14	9125, 5127, 57142, 6431, 7026, 7157, 10989, 22919, 26528, 83877, 57369, 864, 63973, 8615, 79665, 2254, 5521, 4601, 22903, 9480, 1756, 55885, 1996, 4212, 8543, 51747, 1993, 9839, 51317, 55084, 5076, 627, 3219, 4154, 84458, 26137, 261734, 4211, 5451, 8642, 5080, 114798, 342667, 8313, 7023, 64919, 56603, 2775, 4684, 80207, 4761, 27253, 861, 3084, 6934, 1392, 27022, 2957, 595, 274, 3638, 7546, 6446, …
ATF2	1.2014669947238317	14	5606, 3775, 1994, 83877, 57369, 2735, 79807, 80243, 79026, 347731, 604, 1756, 3200, 1996, 4286, 2138, 10150, 23705, 8543, 10140, 10891, 1959, 22807, 3219, 4154, 7067, 5308, 9043, 128553, 2258, 56978, 51678, 65056, 4086, 3087, 1831, 116535, 81603, 84614, 4684, 1392, 27022, 7328, 1843, 2957, 54407, 7552, 59269, 4052, 2823, 6721, 274, 57161, 29841, 23786, 202018, 55118, 53335, 1827, 1734, 63974, 106…
E2F1	1.3065910229773126	14	9125, 1044, 7026, 115948, 5589, 2286, 51347, 760, 8869, 23365, 64651, 170302, 57188, 3421, 6748, 5250, 115426, 8321, 8091, 55914, 2643, 2254, 8828, 1756, 1996, 4212, 10472, 54715, 23705, 8929, 51747, 9839, 51317, 140890, 11023, 3670, 3219, 84458, 2122, 2019, 2078, 2313, 23338, 2258, 4211, 5451, 6299, 6468, 5080, 6304, 8313, 10991, 3151, 7023, 6926, 3675, 9185, 5293, 9423, 4684, 56853, 4761, 2957,…
EGR3	1.2537402078100792	14	1044, 7026, 6331, 64651, 253943, 9118, 10018, 2637, 55885, 3200, 11023, 3586, 7050, 1959, 23338, 51060, 3087, 3151, 9185, 11343, 56853, 4761, 27253, 54904, 54855, 7461, 7403, 6457, 153571, 153572, 3597, 50626, 84969, 9873, 139728, 154807, 92922, 5532, 57198, 200403, 24148, 140700, 51310, 165904, 3308, 1951, 23411, 528, 9958, 10092, 23179, 79012, 3642, 9643, 58526, 9508, 1213, 7436, 3611, 23378, 2…
ESR1	1.210294254579839	14	8540, 11112, 57104, 54926, 2101, 7026, 2261, 261729, 4023, 147699, 4825, 55671, 284161, 3798, 10452, 1382, 1845, 1838, 2670, 57447, 1014, 55040, 5376, 3149, 57188, 6609, 22876, 8835, 6780, 6482, 84302, 525, 1537, 80023, 10651, 10128, 29948, 51302, 10009, 55352, 80312, 3055, 3954, 27336, 7832, 1349, 7478, 6428, 140730, 57158, 9377, 10956, 2271, 79041, 4698, 168002, 126375, 8621, 22919, 135886, 194…
ETS1	1.2380923577641698	14	55909, 10294, 54926, 1437, 6431, 153396, 9535, 64651, 55040, 9619, 83886, 9507, 4720, 6451, 54674, 92, 9844, 4208, 1106, 1112, 8403, 27086, 80315, 5571, 4893, 11278, 4734, 2019, 2078, 30968, 5080, 114798, 6932, 599, 7043, 1831, 55692, 3937, 5456, 9627, 3084, 8906, 2959, 7403, 4528, 2264, 4185, 2534, 4968, 79865, 10253, 56963, 23421, 51312, 8576, 54545, 79411, 162979, 10524, 10658, 80128, 199720, …
ETV7	1.2810222653234309	14	8874, 55909, 2101, 23479, 9733, 9507, 4720, 55793, 1106, 1112, 8403, 4211, 6827, 5456, 10569, 4968, 114904, 51561, 23647, 7184, 10524, 19, 54617, 5566, 6938, 23603, 84502, 8545, 79567, 79009, 4678, 57592, 1674, 10445, 120863, 3551, 10900, 51147, 10921, 959, 27327, 91748, 6347, 54918, 55454, 5719, 23410, 84516, 79728, 55757, 5049, 392, 79797, 178, 81533, 10066, 9158, 121355, 51599, 26091, 25921, 3…
FOXI1	1.386944270455295	14	5948, 4163, 9898, 4208, 1756, 1996, 93986, 639, 10140, 5015, 3213, 10602, 80315, 5571, 1959, 11278, 4734, 6198, 222663, 2313, 79047, 4632, 128553, 6595, 23446, 30968, 488, 57529, 4958, 84189, 2564, 3675, 9185, 84928, 8609, 84614, 64919, 5324, 9184, 29106, 22858, 84068, 64116, 5286, 56603, 1008, 6586, 80204, 2775, 55267, 8820, 4684, 4774, 577, 9211, 4857, 56853, 4761, 27253, 6934, 5885, 51199, 139…
GABPB1	1.272353825093829	14	11331, 8874, 55909, 6429, 6431, 115948, 5589, 26521, 10452, 92, 11023, 80315, 1959, 4893, 55227, 6932, 1655, 27013, 6330, 79443, 11177, 9802, 8664, 2771, 9590, 10524, 10808, 10092, 23179, 114790, 10658, 11060, 10533, 7317, 10054, 55236, 8883, 10055, 7318, 27304, 9039, 596, 79618, 55756, 79869, 6903, 55726, 26127, 79142, 1821, 29100, 51400, 51382, 1965, 26099, 79009, 1743, 1786, 2935, 3184, 57592,…
GCM1	1.274710009968939	14	9780, 6376, 23286, 115426, 57369, 9499, 1638, 6781, 81688, 26468, 4286, 639, 5813, 11023, 11278, 627, 2018, 143686, 4154, 3021, 7067, 10485, 23002, 23446, 51678, 2131, 7043, 81603, 9068, 2775, 577, 9211, 6322, 6733, 5337, 163479, 2114, 81566, 26013, 147, 129563, 116113, 54502, 7780, 387597, 284716, 9873, 4300, 85021, 6603, 271, 54566, 26057, 10524, 51566, 50515, 1280, 2778, 8707, 79960, 4335, 552…
GTF3A	1.240026791735294	14	5081, 5127, 2101, 7026, 64925, 7862, 90550, 2547, 55852, 51228, 220001, 10499, 27112, 222950, 5331, 64403, 1838, 11021, 8869, 57403, 22919, 2181, 4131, 2254, 10468, 144699, 81688, 2660, 26468, 604, 4212, 2138, 23705, 5813, 7545, 55084, 1896, 5076, 80315, 222663, 2018, 51307, 3219, 84458, 2122, 4756, 2313, 23338, 10660, 2000, 5451, 6299, 2239, 65056, 6932, 1655, 3151, 7023, 6926, 64919, 80204, 113…
HIF1A	1.27926757984335	14	2803, 9125, 2101, 6431, 7026, 1611, 483, 170302, 6529, 10018, 8854, 6781, 2255, 25987, 22903, 604, 4208, 862, 8403, 3199, 22807, 10370, 2019, 23338, 5308, 6095, 79047, 23277, 54541, 4638, 3151, 84614, 64919, 11343, 114788, 4052, 7074, 113791, 7546, 2049, 9355, 64211, 22843, 53335, 128637, 284716, 9254, 89797, 9873, 170850, 51026, 92667, 27131, 57546, 22818, 5507, 271, 54566, 10612, 92579, 23481, …
MIF	1.270685102125093	14	8729, 115948, 5589, 51126, 9249, 6376, 5331, 131474, 79188, 6709, 7158, 81688, 26468, 862, 1756, 6660, 23154, 1993, 55799, 627, 2018, 23338, 2258, 7043, 54206, 114788, 4090, 80199, 113791, 6297, 6792, 80346, 2901, 403314, 10253, 51312, 374969, 81577, 200403, 10193, 55507, 5990, 170691, 80218, 81551, 79960, 2895, 54207, 23466, 7422, 199870, 8289, 2268, 53373, 894, 221002, 1821, 286343, 27019, 2032…
NFIL3	1.272677244827733	14	5606, 10294, 29974, 3336, 6431, 6456, 6376, 253943, 80243, 10468, 79026, 347731, 26468, 604, 1756, 1996, 2104, 2138, 10150, 23705, 8543, 10140, 5813, 387640, 5571, 22807, 56978, 7029, 6468, 51678, 65056, 1655, 1831, 81603, 4638, 9068, 51199, 23039, 7328, 7552, 59269, 2823, 6721, 8813, 10129, 7403, 57161, 7021, 9425, 29841, 55863, 55118, 53335, 63974, 57338, 54847, 79147, 9376, 5106, 255928, 29094…
PAX3	1.2829216919553512	14	6431, 6157, 5250, 57369, 92, 2255, 22903, 9480, 4286, 23705, 5813, 10371, 1993, 387640, 9839, 55079, 140688, 7545, 1959, 5308, 4081, 26137, 57529, 81603, 6926, 64919, 80204, 4761, 10565, 2020, 27022, 54407, 7552, 4052, 3547, 53335, 11177, 5062, 55858, 6812, 57092, 10769, 11212, 5423, 25816, 81565, 1877, 25930, 9695, 6605, 23530, 81847, 26058, 5883, 159296, 5184, 2002, 2992, 84975, 2965, 11234, 10…
PDX1	1.3193194856375423	14	7026, 58533, 30062, 5533, 123041, 2668, 1947, 1513, 9139, 221833, 343472, 284, 26468, 604, 4208, 1756, 55885, 1996, 4212, 639, 8929, 5015, 5813, 140890, 55079, 7545, 84107, 1112, 3586, 7050, 10602, 55084, 1959, 627, 3670, 4154, 3021, 4756, 2313, 5308, 1404, 93273, 6595, 56978, 23446, 80034, 2202, 51678, 5362, 8820, 4784, 5456, 56853, 80031, 6927, 595, 64282, 1806, 10178, 6721, 57161, 7143, 23516,…
RFX1	1.243956817058612	14	10564, 388695, 8729, 1822, 5589, 79694, 79742, 23533, 90204, 6376, 1845, 27112, 5331, 80023, 135886, 219333, 55906, 84056, 8321, 10938, 54674, 10509, 4724, 79665, 2254, 5521, 343472, 22903, 95681, 9844, 6709, 7158, 604, 862, 54796, 1756, 55885, 3200, 1996, 4212, 4286, 2138, 23705, 8929, 5813, 3216, 55799, 55084, 627, 55809, 10370, 2122, 2876, 23338, 7067, 5308, 128553, 4776, 51585, 54437, 5396, 7…
SP3	1.3372318882184395	14	5127, 3920, 1271, 1044, 57142, 54926, 5528, 220001, 4284, 6331, 516, 5467, 79026, 8543, 10140, 5015, 5813, 1106, 3216, 1112, 27086, 5571, 222663, 627, 55809, 2018, 4756, 23338, 4776, 56978, 3087, 5324, 55691, 861, 140460, 55180, 9355, 36, 4185, 139341, 113746, 116113, 149175, 30819, 1001, 4882, 64147, 84446, 6525, 5980, 51754, 83855, 285368, 7903, 655, 26057, 22803, 50515, 56888, 10912, 5931, 964…
SPZ1	1.2855761272705426	14	1271, 146691, 7026, 54662, 23382, 222950, 55040, 10427, 92, 10468, 4212, 8543, 23154, 387640, 3216, 5076, 5571, 627, 10614, 3219, 84458, 51585, 5455, 5396, 2258, 219988, 1740, 5451, 114798, 342667, 65056, 4638, 3151, 23039, 2957, 54904, 3235, 160335, 23635, 7074, 2162, 5527, 55863, 53335, 5241, 1400, 84152, 79085, 23125, 2771, 80319, 7514, 64976, 4850, 1108, 51096, 55810, 80270, 51441, 10642, 667…
TFDP1	1.2070059004606133	14	9125, 115948, 5589, 7862, 22913, 6491, 1263, 9016, 64651, 481, 6421, 51727, 10592, 9019, 55914, 6272, 79665, 10196, 56341, 8828, 1756, 4212, 51747, 23154, 1993, 387640, 140890, 10370, 2078, 2313, 23338, 5451, 6299, 5080, 65056, 3151, 7023, 6926, 9185, 54788, 27022, 54904, 204851, 260425, 7074, 9179, 4176, 5586, 5926, 3615, 266727, 84957, 7483, 4009, 64211, 56944, 55160, 57103, 3363, 23576, 84333,…
ZBTB14	1.27749693066955	14	8874, 7026, 2286, 2261, 115207, 51571, 10499, 166815, 6196, 222950, 11021, 23365, 27336, 22919, 1948, 1994, 8799, 51727, 9019, 121268, 3170, 5058, 9784, 4212, 3586, 7050, 2019, 2313, 23338, 7067, 5308, 9043, 6095, 79047, 4776, 5455, 10660, 2258, 6299, 22885, 84445, 81603, 7023, 3675, 284273, 9423, 80207, 56853, 51199, 27022, 9378, 6721, 1912, 204851, 158866, 2674, 5586, 5926, 7546, 1749, 9355, 55…
ZIC2	1.2668847069583584	14	7157, 115948, 5589, 9249, 1152, 57403, 64093, 2735, 6421, 79665, 7158, 347731, 5813, 3586, 7050, 27086, 5571, 627, 55809, 3219, 2258, 219988, 23002, 9770, 157680, 56603, 2775, 9241, 10178, 80335, 2823, 51773, 158866, 7403, 7404, 84898, 4968, 81562, 793, 55898, 7319, 10766, 64763, 6666, 2778, 10808, 1213, 3093, 129303, 3614, 54567, 23466, 25946, 55806, 64319, 4130, 57649, 5916, 3736, 22839, 84818,…
FOXJ1	1.2289997622477544	13	146691, 7026, 115207, 6340, 4163, 3170, 4974, 116135, 948, 5521, 4908, 55793, 10196, 56341, 56899, 604, 4208, 862, 1756, 55885, 3200, 2104, 10472, 93986, 54715, 4286, 639, 23705, 8929, 8543, 10140, 5015, 5813, 10371, 23154, 1993, 55079, 3213, 1112, 3586, 7050, 10891, 80315, 5571, 1959, 4893, 11278, 4734, 6198, 222663, 627, 2018, 10370, 10614, 7025, 3219, 3021, 4756, 2019, 2876, 2313, 800, 6095, 7…
FOXO1	1.2165775192487729	13	57104, 9249, 4698, 253943, 901, 10938, 9139, 1979, 5058, 2254, 80243, 9679, 10468, 5629, 2255, 3977, 11183, 1756, 55885, 3200, 4212, 2104, 10472, 93986, 54715, 4286, 639, 23705, 8929, 8543, 51747, 5813, 1993, 387640, 9839, 51317, 140890, 1106, 1112, 3199, 11278, 22807, 4734, 222663, 627, 55809, 51307, 143686, 10614, 7025, 1745, 3021, 2078, 23338, 7067, 5308, 9043, 6095, 93273, 90427, 5451, 80034,…
FOXO3	1.2673790810612913	13	11112, 5948, 55852, 27042, 9957, 1493, 2254, 79609, 55885, 4212, 10472, 93986, 54715, 639, 10150, 23705, 5015, 5813, 10371, 9839, 51317, 140890, 1106, 5571, 1959, 4893, 11278, 22807, 4734, 222663, 627, 10370, 51307, 10614, 4154, 5915, 23338, 5308, 64579, 80034, 1073, 54510, 6468, 51678, 79698, 5080, 131377, 51060, 7043, 54541, 116535, 57529, 81603, 10991, 4958, 84189, 1942, 7023, 3675, 64919, 532…
RB1	1.2985174722108035	13	9125, 9016, 8828, 1756, 4212, 51747, 23338, 5080, 3151, 7023, 9179, 4176, 5926, 3615, 266727, 64211, 56944, 57103, 5931, 4144, 64976, 7465, 6553, 79960, 266722, 3516, 1871, 57532, 3837, 11100, 3925, 3978, 7597, 1869, 199745, 284403, 9088, 84901, 4175, 4172, 2189, 990, 6241, 4436, 64785, 2562, 2176, 285126, 51053, 4173, 23546, 55260, 63967, 158787, 8243, 6632, 8899, 166979, 144455, 9994, 55596, 81…
TEF	1.2621044253697316	13	79098, 8541, 91653, 6340, 4008, 50604, 9898, 4922, 2254, 5521, 4908, 10196, 56341, 2637, 54796, 2138, 23705, 8929, 10140, 51747, 5813, 23154, 387640, 9839, 27086, 10602, 55084, 5571, 1959, 11278, 22807, 4734, 55809, 2018, 10614, 4756, 9043, 51585, 7029, 2239, 3227, 5080, 3479, 23418, 81603, 9184, 64111, 4784, 5087, 9211, 10943, 8906, 2020, 51199, 7328, 338442, 595, 59269, 83938, 10129, 140460, 75…
