## Supplementary material for "Gene expression heterogeneity during brain development and aging: temporal changes and functional consequences": TableS9

miRNA	Normalized Enrichment Score	Median Consistent Increase	Genes
hsa-miR-1227-3p	1.4575393683639735	16	4297, 71, 51433, 8872, 3916, 9819, 22903, 10575, 29850, 9650
hsa-miR-140-5p	1.7356283557504688	16	7046, 3488, 64921, 2254, 23549, 2033, 7422, 1445, 1786, 9759, 4322
hsa-miR-199a-3p	1.5940063036543028	16	6595, 57018, 2114, 2526, 3726, 4204, 960, 5594, 4233, 858, 5601
hsa-miR-425-3p	1.5319993212969085	16	4204, 826, 57510, 1820, 10891, 4191, 5585, 23300, 8364, 79169, 80139
hsa-miR-532-3p	1.4804151587125691	16	22955, 55969, 54797, 92342, 5535, 9282, 1499, 3609, 8668, 163, 1408, 351, 27125
hsa-miR-301a-3p	1.5673474809402894	15.5	55922, 4223, 5054, 54904, 51808, 55125, 894, 50999, 64710, 2580, 51371, 790, 4089, 864, 10694, 473, 54915, 26128
hsa-let-7c-5p	1.5465243976761176	15	55159, 23411, 54880, 6901, 8476, 23095, 2309, 9748, 6877, 598, 84516, 10988, 80349, 9818, 8720, 55004, 10885, 6558, 2617, 8273, 80142, 26057, 9133, 4833, 4893, 8886, 6229, 10527, 488, 9031, 900, 10238, 60, 2975, 26523, 10075, 4609, 283638, 1660, 5529, 81556, 10890, 9807, 9812, 4048, 22864, 867, 6262, 892, 10073, 22938, 51585, 4166, 57186, 27097, 6599, 8091, 4352, 7046, 1105, 84750, 359948, 11051,…
hsa-let-7d-5p	1.5564859512068647	15	57722, 7752, 51126, 23670, 26273, 3480, 4297, 9184, 140890, 84869, 51026, 115, 54471, 4891, 9480, 84146, 81491, 10270, 7263, 7165, 1820, 8091, 4352, 3596, 7046, 90957, 7057, 9804, 55813, 23185, 10241, 57148, 25792, 10642, 57579, 285672, 6194, 84056, 9825, 57092, 5433, 91947, 6574, 155061, 115353, 23405, 9700, 57102, 27079, 65084, 3841, 11146, 3670, 8648, 205564, 51258, 9456, 5993, 84068, 3164, 23…
hsa-let-7f-5p	1.552672900707312	15	6924, 54880, 51062, 4920, 1588, 9197, 6667, 10943, 8604, 8729, 9133, 488, 10099, 23118, 9031, 900, 639, 11100, 9898, 11273, 2752, 4609, 283638, 10973, 6599, 8091, 4352, 3596, 8563, 3181, 23367, 10642, 9733, 6631, 4677, 506, 10291, 595, 1026, 4209, 65981, 55833, 2960, 92154, 5653, 7038, 6528, 1896, 545, 9135, 9099, 5655, 1783, 9337, 255919, 25852, 10980, 2873, 124245, 121227, 10971
hsa-miR-106b-3p	1.367618064175709	15	11044, 23677, 10472, 1398, 56605, 2308, 27332, 143384, 11100, 65125, 23264, 23030, 6297, 57222, 7086, 115509, 10766, 4780, 9972, 8897, 2907, 3091, 3190, 9275, 9778, 4007, 23381, 50861, 89910, 80169, 4628
hsa-miR-1296-5p	1.7067543123439448	15	5573, 140680, 10090, 55832, 22870, 8086, 3200, 1107, 9950, 3098, 22820, 2975, 4076, 1639, 3609, 23193, 3837, 6242, 7384, 51759, 11051, 54623, 7112, 3181, 10921, 27443, 80727, 126375, 3054, 3843, 4288, 208, 23076, 2521, 7818, 256051, 1429, 6199, 599, 5476, 55588, 5093, 85456, 1746, 4627, 79101, 56254, 10491, 8073, 51246, 10280, 23327, 6197, 4171, 4725, 7126, 9423, 3977, 10652
hsa-miR-150-5p	1.474479828236838	15	4602, 2322, 4854, 7852, 79572, 2033, 7157, 7422, 1959, 175, 5801, 5027, 6935
hsa-miR-17-5p	1.5833745344629306	15	51616, 144165, 140831, 6491, 10972, 84899, 84333, 55635, 659, 596, 331, 394, 1363, 23175, 10133, 4088, 1326, 4297, 4221, 4077, 4313, 6659, 113189, 55250, 57669, 9741, 84640, 9925, 57532, 11176, 84458, 55266, 2782, 9969, 1209, 7525, 6651, 1915, 3320, 894, 26523, 10075, 4609, 867, 6262, 55744, 10724, 55752, 7057, 9513, 55870, 4841, 339983, 10220, 2778, 546, 2648, 26155, 5725, 51715, 3609, 23193, 91…
hsa-miR-183-5p	1.3800988078042995	15	79871, 8458, 1958, 51520, 3688, 2237, 4173, 3480, 54800, 1611, 3638, 27250, 549, 2308, 7862, 26043, 25836, 9678, 3607, 51667, 23082, 9792, 10390, 14, 6634, 5781, 826, 5780, 89845, 57623, 348793, 7216, 57591, 124936, 66000, 80013, 54951, 5429, 5151, 3094, 8539, 9530, 5663, 1317, 127262, 10113, 6433, 10217, 23172, 7342, 55671, 56652, 1762, 5719, 64919, 3344, 8945, 9618, 2196, 54802, 57532, 79571, 6…
hsa-miR-18a-3p	1.4792715503036997	15	115752, 3998, 84823, 9592, 29888, 55164, 57715, 114822, 55799, 5798, 23187, 10755, 4709, 23139, 79590, 79612, 1191, 9617, 8927, 1534, 23064, 6345, 5141, 29855, 26043, 23152, 25839, 7109, 3267, 54879, 80700, 10657, 4221, 4077, 64745, 26015, 8452, 5359, 529, 3184, 23225, 4012, 94239, 55700, 5052, 153090, 8099, 23335, 23576, 25836, 23154, 3607, 10672, 8193, 4782, 5742, 9784, 57198, 54491, 91768, 544…
hsa-miR-28-5p	1.420704126572311	15	7374, 150572, 1266, 8086, 9874, 9683, 55611, 1431, 201161, 64397, 3614, 4352, 5594, 50628, 9909, 6721, 7284, 51299, 9609, 92999, 1026, 80854, 80381, 6642, 59349
hsa-miR-324-3p	1.5471002285541535	15	84553, 8826, 5573, 8880, 2956, 81575, 2237, 4173, 5451, 57605, 4646, 3400, 25827, 5784, 79960, 84678, 977, 30827, 91754, 1856, 9991, 6510, 23170, 4144, 160, 51629, 8886, 9415, 1938, 23450, 6651, 1915, 3320, 3615, 894, 11273, 10075, 3006, 9862, 57617, 22908, 5432, 9513, 10687, 832, 51586, 64062, 2547, 93974, 6483, 10452, 10949, 25792, 2778, 226, 1743, 27440, 65264, 311, 6722, 201292, 4779, 5315, 4…
hsa-miR-346	1.3983133434308848	15	54880, 2687, 8463, 4301, 3976, 10635, 5989, 219654, 6156, 1152, 6305, 10695, 78987, 27124, 2592, 8226, 334, 2145, 10419, 80344, 63976, 5707, 5684, 10134, 695, 919, 57165, 7538, 3606, 54961, 3590, 3984, 9479, 54093, 1265, 8220, 7013, 30008, 9993
hsa-miR-361-5p	1.6843124722933265	15	375323, 10771, 50813, 51762, 10009, 57572, 23558, 4012, 378, 6428, 50862, 1371, 79691, 134430, 4967, 5464, 2043, 1845, 6651, 71, 10075, 7756, 84892, 84881, 9908, 55870, 8872, 54205, 80153, 283643, 115196, 64924, 64901, 26127, 168374, 7158, 7371, 4848, 2935, 10241, 1639, 23054, 64110, 9416, 47, 7411, 125950, 682, 80124, 5708, 523, 80021, 55037, 1017, 8480, 1054, 7422, 4839, 2960, 5589, 25758, 2870…
hsa-miR-374b-5p	1.716281941796022	15	55922, 51727, 7728, 1386, 1326, 221035, 79612, 120, 199870, 51809, 84248, 10962, 10558, 4891, 6651, 1030, 10512, 8660, 528, 11171, 23212, 84418, 27069, 9369, 10983, 9972, 57162, 595, 93487, 167153, 25805, 377677, 121227, 84612, 6782, 9801, 6432, 84541, 58480, 6879, 9489, 360023, 51320, 29896, 9562, 23731, 6867, 65059, 27125
hsa-miR-378a-5p	1.598924788207324	15	1106, 7175, 79036, 220002, 3615, 9987, 10891, 11334, 26993, 8664, 63922, 51150, 57505, 9733, 6888, 5709, 7529, 7841, 5912, 673, 53635, 51573, 79443, 51684, 10717, 54556, 9922, 55689, 55500, 4430, 220963, 6418, 23352
hsa-miR-505-3p	1.393167485213762	15	4189, 22902, 7064, 51665, 5007, 9867, 63893, 961, 10473, 22982, 5578, 2043, 9044, 6426, 2177, 79035, 1915, 1660, 7163, 26058, 54517, 29766, 29102, 988, 7158, 2547, 1522, 10189, 10969, 1656, 64710, 10155, 6175, 84726, 4288, 2000, 55593, 3185, 10574, 54874, 2822, 51024, 254170, 64848, 55201, 4605, 9055, 23076, 7090, 338692, 11054, 4999, 10606, 9342, 6396, 9643, 56905, 23368, 1435, 4628, 63892, 1061…
hsa-miR-671-5p	1.3638419932623183	15	284018, 55355, 51379, 27161, 3636, 3959, 10587, 6541, 64784, 8473, 678, 11176, 488, 11100, 4666, 22864, 54480, 5018, 3065, 8872, 2547, 64319, 11338, 64793, 51287, 10446, 64598, 56257, 11065, 80023, 6239
hsa-miR-744-5p	1.4227632972876445	15	84952, 56998, 219333, 84912, 219771, 80162, 58191, 23558, 9181, 63893, 1831, 57522, 3925, 2309, 51755, 5792, 6621, 5141, 4012, 2783, 64925, 5832, 23207, 6909, 55048, 219654, 10066, 65265, 115, 54471, 826, 3094, 1854, 23133, 5566, 57532, 10743, 2020, 6299, 518, 8079, 56270, 79039, 1314, 8189, 6426, 9975, 5717, 2936, 71, 3008, 7317, 60, 11047, 11273, 26523, 4609, 9807, 90957, 1499, 960, 146059, 515…
hsa-miR-766-3p	1.5004956885307719	15	9019, 3945, 2961, 10524, 56270, 25926, 8604, 5216, 54480, 9862, 5594, 1019, 3172, 16, 23299, 23019, 2547, 3837, 197407, 5315, 8085, 283373, 7014, 6165, 10564, 2145, 23583, 10450, 23368
hsa-miR-92b-3p	1.5379987792816254	15	84206, 4998, 219790, 51520, 81575, 11113, 51701, 1654, 2539, 56987, 10906, 26015, 1112, 10746, 94081, 140710, 2947, 84901, 28952, 11137, 2783, 2771, 3437, 26147, 22992, 23509, 10199, 84617, 219699, 6749, 55342, 81614, 5929, 518, 157922, 23039, 10295, 54815, 1314, 8189, 30000, 57510, 10270, 79035, 5216, 9918, 2316, 5594, 1947, 3550, 64210, 4076, 2885, 4841, 11070, 6601, 226, 1743, 5725, 3609, 6829…
hsa-miR-96-5p	1.5650684150588443	15	1122, 4659, 123606, 1948, 5573, 1894, 596, 331, 50937, 9695, 221035, 9181, 221830, 2308, 2309, 22850, 8545, 60675, 55854, 2957, 26002, 5581, 3157, 64282, 64089, 26147, 112, 7813, 5970, 51375, 57178, 9530, 5445, 1915, 8703, 9987, 26505, 23261, 81619, 54890, 7112, 1778, 3710, 949, 10945, 64848, 91137, 1981, 51371, 7014, 1026, 122060, 5869, 57472, 10818, 23014, 10419, 7791, 63976, 6827, 221895, 4257…
hsa-miR-99a-5p	1.5594500121524164	15	165215, 80821, 27161, 1654, 3480, 8452, 5359, 10221, 84890, 5054, 283464, 10360, 115, 3032, 826, 1738, 2774, 6732, 2965, 5889, 11311, 2137, 154661, 51650, 10960, 8886, 26523, 84515, 27247, 11325, 6297, 514, 476, 4779, 1877, 2802, 6497, 163, 9462, 5925, 4209, 55728, 328, 9968, 27235, 2261, 29104, 5955, 56704, 94101, 4633, 55020, 195828, 51573, 7298, 7314, 10054, 6194, 9879, 4695, 5001, 9445, 13981…
hsa-miR-181b-5p	1.404799416156629	14.5	375444, 79364, 80821, 114882, 51701, 23411, 8850, 596, 331, 3480, 26137, 7078, 57795, 7447, 2891, 1045, 29959, 9282, 23214, 65095, 9100, 3008, 4641, 10075, 9470, 3459, 4752, 27097, 847, 55197, 9125, 2547, 23193, 3837, 3608, 4294, 11083, 205327, 84858, 23524, 2521, 29995, 56257, 2033, 4898, 8050, 1869, 7314, 1540, 22937, 51726, 8115, 23358, 116115, 51649, 23108, 7025, 57650, 5324, 2909
hsa-miR-195-5p	1.404200740002601	14.5	6711, 596, 3717, 22, 1315, 55832, 83699, 4204, 51719, 1147, 896, 26523, 1019, 4152, 6497, 7167, 898, 599, 595, 7465, 7422, 55609, 1021, 998, 10018, 1871, 79012, 257397
hsa-miR-25-3p	1.500382053472903	14.5	23567, 63967, 10507, 5099, 5573, 3688, 79047, 64778, 8850, 23048, 9493, 55088, 81873, 132204, 9314, 2010, 55571, 2235, 6749, 11331, 10299, 57466, 30000, 54555, 10857, 1915, 3320, 9898, 26523, 283638, 1660, 6262, 5255, 9497, 1019, 1639, 10059, 92715, 4152, 2889, 56259, 9416, 27229, 65056, 6734, 311, 83590, 2000, 7094, 4869, 10300, 26146, 6208, 10102, 23524, 8533, 7430, 10131, 8439, 5157, 51299, 10…
hsa-miR-378a-3p	1.4422229076486714	14.5	7541, 3398, 255743, 705, 54918, 54832, 64778, 5371, 10608, 10906, 1479, 51809, 57786, 2296, 4833, 1875, 3320, 65125, 894, 60, 26523, 4609, 25888, 23633, 8445, 11334, 5096, 2316, 2885, 3916, 5725, 10921, 1665, 10642, 1727, 57614, 10766, 3017, 2023, 6814, 9943, 7185, 10313, 7422, 3939, 285237, 23527, 131474, 80746, 83884, 254065, 22897, 4291, 2182, 229, 9749, 25957, 283358, 80762, 6812, 64858, 5116…
hsa-miR-504-5p	1.4350960274721338	14.5	54471, 10944, 10743, 58986, 7296, 1647, 23451, 3182, 51645, 23524, 9124, 92806, 53829, 54906, 9540, 29968, 7157, 7422, 27113, 9337, 55527, 581
hsa-miR-877-5p	1.5450127788490895	14.5	4189, 3033, 6198, 1063, 55754, 7745, 2887, 3149, 5629, 1955, 132204, 4012, 10430, 25793, 58, 23032, 159090, 347733, 2114, 3631, 54664, 51719, 54495, 518, 157922, 23347, 5599, 2296, 5717, 11100, 1915, 71, 894, 4666, 10644, 26523, 10075, 2752, 153339, 5347, 9208, 23367, 64710, 7727, 2000, 64419, 7345, 22919, 5250, 8085, 6721, 23524, 10284, 10174, 4522, 10766, 132946, 8897, 4209, 7026, 4999, 51368, …
hsa-let-7a-5p	1.3902550714931197	14	55632, 51616, 9097, 84295, 57157, 8317, 5885, 5351, 57534, 1073, 26190, 9949, 27161, 54880, 6711, 596, 1960, 115426, 132204, 79727, 9887, 1956, 6667, 6877, 23556, 5295, 25836, 5600, 84901, 22818, 55236, 1604, 51611, 22795, 3712, 3569, 10184, 9818, 10113, 6433, 3007, 11176, 8856, 5195, 55585, 84146, 6156, 58533, 586, 9453, 80228, 3298, 2824, 8729, 85021, 80142, 665, 55471, 8780, 1431, 26057, 9133,…
hsa-let-7e-5p	1.4319539172304423	14	7336, 55270, 8027, 7442, 93594, 28232, 79102, 5188, 22955, 29127, 22834, 27161, 9043, 1398, 6711, 331, 3480, 23002, 10509, 50944, 6713, 124961, 26036, 89782, 4650, 57184, 7078, 23556, 29083, 5768, 91768, 3712, 54407, 121536, 10659, 23469, 10184, 23512, 8945, 79794, 56262, 5424, 23170, 2020, 8731, 26156, 862, 6299, 84135, 60559, 7798, 22873, 2824, 57546, 5962, 55611, 4833, 9031, 900, 22820, 64943,…
hsa-miR-100-5p	1.245727147996237	14	151011, 7398, 3397, 223, 659, 51495, 3480, 9695, 3638, 94239, 55700, 5052, 23576, 140710, 27086, 10672, 51388, 3945, 826, 5780, 3344, 51496, 4718, 9567, 151195, 2965, 5889, 11311, 9045, 23347, 8723, 51650, 9061, 488, 9031, 900, 23450, 1915, 60, 10195, 5018, 8531, 5347, 55781, 2885, 2547, 9546, 9527, 9377, 9555, 29979, 6241, 10785, 10776, 6138, 2130, 498, 51562, 56894, 4092, 56889, 1387, 5925, 483…
hsa-miR-101-3p	1.2962494189981986	14	27292, 22858, 26092, 8317, 11215, 51762, 4001, 2353, 5451, 331, 6662, 8535, 57631, 54842, 7023, 168850, 55809, 10150, 3925, 29956, 22838, 5305, 84890, 130340, 26258, 84188, 122786, 9118, 6744, 5743, 54407, 121536, 23469, 23512, 28977, 57532, 84458, 170850, 55591, 2782, 5868, 140609, 23039, 84328, 7046, 55752, 55781, 7832, 22908, 55327, 4436, 3725, 11004, 4613, 8872, 64781, 126375, 4211, 8289, 112…
hsa-miR-106b-5p	1.311398574623026	14	29028, 3161, 840, 26190, 11215, 324, 51520, 2956, 139231, 8850, 23048, 9493, 51043, 7135, 79071, 10384, 4601, 7097, 9887, 23530, 3638, 947, 10587, 6548, 26263, 57698, 132789, 51441, 55898, 51026, 2004, 55666, 23590, 64854, 7360, 4144, 862, 5813, 29883, 5445, 54677, 7525, 10527, 1915, 894, 26523, 10075, 30001, 9416, 5531, 7112, 10921, 4548, 1213, 9765, 25959, 9320, 8085, 6208, 7818, 10556, 23013, …
hsa-miR-10a-5p	1.2979928697088483	14	7322, 84002, 4659, 133418, 375323, 130574, 10565, 219790, 23786, 51727, 28987, 1398, 65986, 79841, 10752, 51665, 167691, 54464, 57184, 7392, 23592, 57674, 8452, 5359, 51566, 10401, 54822, 64282, 10092, 114991, 3337, 9902, 11137, 22, 374395, 51667, 115, 54936, 1742, 54664, 5719, 8945, 2196, 8854, 727, 79023, 1024, 11331, 79036, 6885, 3200, 144455, 2774, 51474, 7022, 1292, 3703, 80228, 140609, 5560…
hsa-miR-10b-5p	1.2924412055925798	14	10565, 219790, 22955, 1029, 8828, 23592, 9314, 51755, 1730, 5465, 51490, 1487, 6382, 54904, 1762, 5719, 23344, 57532, 65975, 23208, 91289, 132949, 147, 9776, 5532, 5080, 2528, 5293, 9780, 7022, 1292, 3703, 80228, 140609, 1209, 55605, 10209, 23039, 10943, 2043, 2631, 2137, 55623, 255189, 3547, 3915, 9612, 11122, 154661, 3098, 6426, 23347, 10928, 84991, 5717, 26034, 71, 54480, 4851, 10144, 1737, 64…
hsa-miR-1226-3p	1.268654911643905	14	1063, 3480, 3417, 8470, 51043, 4582, 9522, 22992, 8879, 3726, 91298, 14, 1854, 6510, 23080, 51629, 1107, 55585, 6311, 54973, 10527, 488, 1915, 3320, 71, 2590, 10973, 5876, 55193, 1499, 219, 54623, 5211, 4731, 3654, 8241, 3710, 7812, 64949, 7319, 8394, 10159, 23399, 26278, 60313, 30849, 57003, 4839, 6118, 64132, 25777, 103, 22985, 332, 7326, 5478, 79646, 84836, 56672, 9923, 9777, 26353, 1962, 5514…
hsa-miR-1229-3p	1.2565741904315273	14	347240, 80304, 10664, 80218, 23760, 55165, 79047, 2237, 1831, 5792, 3184, 23225, 27086, 114793, 9991, 54936, 83543, 10459, 3032, 9261, 56005, 201232, 192683, 26103, 22870, 51490, 6731, 10423, 7072, 23133, 11100, 7750, 1938, 10238, 8161, 55174, 1605, 55193, 57679, 29934, 55625, 3837, 56259, 9416, 5531, 5705, 80207, 3678, 10642, 47, 6829, 10768, 57592, 8085, 9746, 498, 7812, 9810, 6421, 10298, 8424…
hsa-miR-125b-5p	1.4071970293669918	14	326625, 1591, 10592, 149986, 5471, 347240, 6996, 3790, 8322, 23065, 10771, 79009, 2200, 54545, 23670, 55159, 23786, 139231, 54880, 1029, 8761, 7374, 596, 331, 80325, 53349, 6400, 1258, 10125, 9781, 9122, 9536, 140700, 4582, 9695, 79727, 3976, 23530, 171177, 10746, 6747, 115098, 5571, 79813, 2010, 55236, 57460, 6541, 158399, 8879, 146223, 58190, 1432, 2064, 10994, 6470, 23216, 54888, 79837, 144455…
hsa-miR-1260b	1.4018583963769853	14	219333, 64116, 4172, 55038, 1398, 2050, 323, 55969, 1181, 3142, 94039, 64093, 84844, 5162, 348995, 3959, 5792, 79590, 38, 80856, 353355, 6541, 54463, 23787, 6670, 8078, 54888, 518, 23195, 1314, 54892, 1915, 2975, 975, 153339, 4176, 9927, 4968, 23451, 1503, 226, 3181, 22907, 6520, 204851, 10749, 4779, 5315, 23210, 1152, 11267, 9869, 5250, 55593, 7259, 80124, 10574, 9055, 7090, 2521, 7284, 1981, 54…
hsa-miR-128-3p	1.2497766710780607	14	7321, 81537, 63967, 55754, 51762, 85416, 675, 83853, 22834, 705, 54918, 54832, 4001, 10472, 223, 23411, 659, 23048, 51495, 56892, 203100, 5287, 51703, 221662, 394, 22802, 7135, 79932, 168850, 80315, 3708, 167227, 9314, 1956, 2, 26108, 55771, 92579, 9678, 84890, 10888, 81611, 6738, 2683, 5562, 255488, 375061, 9516, 9118, 6744, 58190, 9525, 3162, 5743, 64919, 168002, 54861, 118980, 5929, 55631, 575…
hsa-miR-130b-3p	1.3392573674405475	14	51804, 91574, 7405, 5621, 7804, 10483, 7064, 11215, 7436, 11101, 2887, 118987, 9926, 5562, 58490, 10198, 10066, 2908, 23469, 55342, 51474, 5868, 2043, 8273, 10857, 11100, 6651, 26523, 122809, 140459, 528, 865, 832, 29934, 79073, 23019, 5468, 116496, 3097, 1656, 7184, 57670, 23609, 8085, 283373, 104, 57326, 2152, 55105, 57035, 23463, 64418, 6526, 5925, 7465, 1869, 23557, 90, 57561, 22893, 56950, 1…
hsa-miR-148a-3p	1.3827468082422198	14	1859, 11080, 5621, 324, 596, 23509, 84640, 4216, 8856, 10943, 25930, 27072, 10890, 54205, 168374, 4841, 7184, 27333, 57670, 5250, 104, 57326, 10983, 23557, 90, 57561, 9728, 23131, 5775, 5715, 91404, 3224, 167153, 56674, 83871, 23097, 22903, 81876, 2619, 66036, 64398, 25778, 3052, 11335, 23077, 8125, 3308, 1789, 1786, 27089, 28978, 10513, 23063, 887, 388695, 3667, 27327, 9252, 3930, 57474, 10681, …
hsa-miR-149-5p	1.4738111763075026	14	131118, 23567, 5351, 114882, 59307, 283450, 9693, 6667, 811, 84516, 2356, 55571, 84259, 55707, 54680, 4784, 5087, 4124, 2114, 1478, 55226, 6382, 23197, 54888, 56262, 25879, 64432, 6426, 23347, 71, 65125, 4666, 26523, 10075, 2752, 283638, 1660, 5289, 4928, 2316, 3725, 8087, 9208, 4841, 64599, 3978, 10084, 10189, 51564, 409, 3182, 5714, 26155, 3609, 3837, 3608, 56259, 9416, 5531, 10921, 9382, 23053…
hsa-miR-15a-5p	1.3291050125748451	14	4664, 1389, 6041, 5557, 4602, 672, 26273, 11231, 596, 55288, 1386, 27250, 8434, 2308, 1266, 7072, 10935, 10113, 8945, 55835, 57531, 7360, 5813, 55862, 119504, 26279, 80254, 51000, 5378, 55008, 159091, 10693, 7265, 22900, 10247, 51209, 84263, 55204, 8555, 7456, 9950, 23705, 5257, 7351, 1147, 55028, 58533, 151195, 2965, 5889, 11311, 3021, 221294, 894, 51585, 4436, 3725, 4790, 7358, 7184, 993, 1108,…
hsa-miR-15b-5p	1.3661936457759178	14	84553, 55075, 4664, 1398, 5451, 596, 5287, 4301, 8434, 23225, 84883, 23279, 23516, 2683, 54552, 8772, 57088, 79188, 8992, 10618, 2250, 9107, 10198, 57610, 1371, 10935, 57647, 6510, 3189, 5813, 9669, 284996, 7265, 9044, 8867, 488, 10099, 23118, 23450, 1915, 8161, 1829, 7163, 56951, 960, 5594, 3655, 1019, 5725, 4670, 22907, 221927, 6175, 8085, 51645, 4869, 5713, 79586, 9816, 2176, 8464, 79905, 4190…
hsa-miR-181a-5p	1.3272864803505164	14	84912, 83734, 23760, 84376, 54545, 83853, 22834, 9949, 2353, 51701, 23411, 8850, 51495, 57542, 672, 1654, 596, 331, 10013, 3293, 8715, 4990, 3426, 1847, 10752, 3955, 51661, 5629, 1045, 6591, 6733, 9926, 10888, 26191, 8829, 2773, 8992, 253558, 23255, 5803, 8605, 5743, 1848, 9818, 10935, 678, 5781, 3021, 4249, 9045, 23347, 9318, 79088, 84898, 23118, 900, 10075, 7004, 4851, 64599, 3182, 3005, 23193,…
hsa-miR-185-5p	1.5529418379331805	14	10391, 56927, 9887, 127933, 4358, 23214, 1315, 84335, 81029, 367, 3945, 23382, 7798, 10943, 1938, 4141, 1915, 3320, 26523, 2752, 8091, 23392, 2017, 55870, 4779, 26528, 1729, 949, 55041, 10922, 23293, 57685, 898, 5501, 8480, 207, 132946, 10645, 26985, 328, 81876, 80262, 9749, 79084, 821, 140901, 1021, 998, 1786, 2034, 2941, 54958, 4254, 112937, 112939, 6720, 4916, 79682, 387, 65059, 6418, 23352, 2…
hsa-miR-186-5p	1.3101944875031113	14	55632, 5412, 636, 2071, 6049, 7150, 22876, 55635, 11215, 10009, 85416, 22834, 54832, 324, 3688, 79047, 27161, 115207, 8761, 6595, 672, 8869, 3727, 84922, 221079, 6667, 2308, 3400, 7109, 80700, 55700, 9295, 55854, 3157, 64282, 51125, 8829, 55832, 4090, 10618, 79576, 6428, 121260, 121457, 146223, 84733, 347733, 57610, 23082, 81569, 79717, 22796, 2803, 678, 5780, 5719, 64919, 3344, 57473, 28977, 856…
hsa-miR-197-3p	1.4009099343935758	14	3554, 5888, 5557, 10551, 9473, 2804, 9362, 7728, 8615, 8714, 1955, 27250, 2309, 3184, 26511, 50808, 30846, 7372, 5989, 9991, 7840, 3945, 1374, 261729, 27143, 488, 10099, 900, 1915, 71, 65125, 26523, 9862, 8445, 11334, 6801, 4176, 3172, 1874, 3181, 476, 1108, 11180, 7259, 2521, 10131, 2288, 4691, 2194, 2592, 65117, 8607, 51021, 131566, 56255, 90, 23111, 103, 22887, 1540, 51477, 5478, 3308, 7416, 6…
hsa-miR-20a-5p	1.3864850995141693	14	55693, 28998, 79944, 6491, 23683, 130574, 51669, 659, 26273, 596, 8991, 3638, 29956, 440193, 57198, 5832, 6749, 6253, 57179, 3945, 9100, 23133, 27346, 5813, 81550, 55004, 6156, 55643, 9612, 25930, 4893, 894, 26523, 4609, 1632, 7716, 55197, 2316, 7057, 9804, 11004, 7384, 51759, 11051, 9377, 8943, 5834, 192670, 21, 8241, 5230, 5708, 5127, 57380, 57326, 389677, 11065, 6774, 8874, 7786, 81894, 64786,…
hsa-miR-218-5p	1.483030380962884	14	667, 1948, 152006, 1942, 143279, 253260, 3551, 7552, 10150, 6667, 140890, 6745, 3914, 8992, 2114, 5781, 3344, 3927, 80012, 87, 4891, 10270, 23261, 23107, 7163, 57448, 23369, 57187, 54434, 5914, 81539, 4779, 10682, 10254, 4097, 84056, 687, 6016, 23215, 5478, 79155, 1021, 26035, 124245, 2280, 84100, 90293, 22901, 10215, 23548, 6423, 84236, 10767, 2823, 10140, 55206, 112939, 54806, 51306
hsa-miR-221-3p	1.2016712449346265	14	83540, 126731, 29127, 22834, 2353, 58487, 54994, 23780, 7745, 143279, 51317, 80351, 4223, 25831, 7078, 29956, 22838, 2309, 5792, 529, 3184, 23225, 23576, 148867, 1545, 55614, 7247, 84865, 1856, 9991, 10425, 80349, 10184, 23288, 51276, 3945, 9618, 23089, 57532, 160, 7203, 64225, 54677, 4802, 154661, 23347, 84299, 79035, 665, 6229, 488, 64943, 23450, 1915, 71, 60, 23633, 2316, 1499, 9804, 995, 9927…
hsa-miR-222-3p	1.391241762439097	14	4172, 91574, 6760, 29914, 10771, 114884, 7064, 55922, 26190, 8880, 2353, 285172, 5129, 57513, 140699, 10794, 57161, 115426, 2887, 8434, 7078, 29956, 2309, 3959, 3184, 23200, 26053, 1290, 1965, 23214, 831, 57460, 2356, 55186, 7355, 65265, 84733, 57610, 23082, 84248, 1762, 51808, 9092, 5537, 23195, 5425, 56252, 6712, 28988, 92609, 5216, 9918, 1938, 4141, 23450, 10238, 6651, 3320, 71, 7317, 60, 6597…
hsa-miR-23a-3p	1.3154635718643788	14	9736, 65986, 51701, 55196, 6387, 2309, 10999, 2783, 3570, 10066, 10907, 6749, 5781, 11176, 79675, 90550, 11100, 3615, 10891, 9125, 2316, 23019, 215, 3054, 5315, 498, 7812, 205327, 6355, 124402, 80271, 5458, 11278, 55117, 5702, 22948, 2189, 2288, 79774, 65993, 23163, 9972, 3939, 5660, 1655, 51780, 22980, 6191, 3835, 3096, 79012, 3151, 4628, 8833, 27327, 3280
hsa-miR-23b-3p	1.2885843182366366	14	5351, 23065, 5888, 11215, 85416, 2956, 2185, 53373, 5052, 38, 130507, 4358, 7428, 598, 440193, 55898, 27236, 1211, 65265, 146223, 9731, 3631, 6749, 10390, 57478, 10994, 3927, 133522, 991, 7514, 23028, 10479, 55143, 8451, 1147, 6714, 3098, 1314, 54973, 26057, 9133, 23118, 11100, 7750, 1915, 3615, 90957, 23389, 25814, 2316, 6185, 4233, 4851, 1874, 226, 23193, 3608, 2039, 476, 57505, 27069, 4809, 48…
hsa-miR-24-3p	1.259655945077341	14	10664, 7915, 57761, 23456, 51514, 7150, 9465, 8322, 84899, 389136, 7064, 50813, 55635, 5326, 55388, 51495, 2237, 5557, 4173, 1029, 7374, 672, 55765, 94234, 6641, 1824, 9781, 4792, 167227, 947, 9519, 5792, 3267, 54879, 79581, 7428, 290, 29763, 10988, 10953, 10197, 6541, 120, 50808, 114785, 23062, 8994, 6347, 5111, 65265, 123920, 1479, 146223, 58190, 1432, 90416, 57404, 7337, 9100, 14, 6634, 5780, …
hsa-miR-26a-5p	1.3639936106469877	14	9917, 84912, 667, 10123, 2956, 92140, 6711, 23457, 9886, 79935, 57458, 56987, 79071, 5921, 80315, 3976, 2309, 9617, 9805, 2734, 10746, 7874, 353355, 22, 1315, 23062, 84164, 81569, 51061, 7273, 125058, 4843, 57724, 55180, 8153, 10390, 9815, 8473, 1487, 3569, 1490, 1024, 144455, 6301, 9352, 10943, 6229, 10238, 894, 26523, 4609, 8091, 4651, 6386, 7756, 10687, 7019, 121504, 1482, 990, 1665, 9584, 734…
hsa-miR-296-3p	1.2333425173337944	14	6049, 5326, 28987, 55388, 1029, 11231, 1131, 5502, 283450, 6324, 57605, 10765, 6304, 3959, 26015, 23225, 7994, 399665, 22992, 54471, 23082, 9792, 826, 23170, 8079, 10427, 2067, 1938, 4141, 1915, 2752, 30001, 16, 4841, 23264, 8812, 10726, 27030, 5315, 8289, 3340, 84726, 375, 9869, 4869, 150465, 84790, 6305, 6631, 55201, 7090, 8347, 3017, 4037, 1525, 57326, 23248, 57162, 4839, 128637, 25828, 8721, …
hsa-miR-30a-5p	1.326598768855497	14	5611, 81631, 60481, 23456, 51514, 5412, 135114, 2297, 10972, 4659, 79009, 2200, 11080, 64778, 114882, 27161, 84823, 5557, 92140, 3480, 115426, 3417, 64866, 57633, 4883, 3673, 3691, 7127, 9197, 25831, 388, 860, 1956, 7045, 2820, 10092, 3337, 598, 88745, 1175, 7095, 90701, 84365, 51143, 51692, 831, 383, 9894, 25963, 27332, 26512, 5874, 10672, 6594, 91869, 2771, 22998, 5562, 58490, 290, 57099, 25355…
hsa-miR-30b-5p	1.3805872452670351	14	10019, 84002, 7804, 5238, 26273, 1103, 23462, 55809, 9314, 860, 10979, 604, 23576, 25836, 5305, 10672, 5442, 6659, 26258, 54664, 83879, 10226, 23170, 160, 9031, 3615, 1820, 80018, 847, 1105, 50999, 10007, 23054, 6856, 6734, 148479, 375, 25853, 1967, 6498, 163081, 23607, 138151, 4643, 57616, 64864, 80777, 64145, 142, 23020, 5931, 6191, 1786, 8862, 6785, 55860, 112840, 57690, 55014, 9140, 2781, 259…
hsa-miR-30c-5p	1.3900957042406112	14	7915, 7322, 84002, 93664, 286826, 4659, 10721, 22876, 1073, 1894, 5451, 11160, 92140, 57542, 1951, 57787, 5921, 4601, 6621, 23365, 79718, 57460, 7329, 5054, 6659, 56647, 9991, 7431, 23512, 1371, 1075, 23344, 3251, 9969, 84135, 10808, 1659, 5565, 51474, 64412, 51110, 84298, 4734, 8604, 5216, 1915, 3320, 26523, 10724, 55149, 9987, 26130, 90459, 26091, 51035, 528, 3728, 1105, 9330, 7384, 3181, 10921…
hsa-miR-31-5p	1.398345120640089	14	57761, 5921, 8650, 6387, 5581, 10092, 94081, 84901, 55236, 54536, 5905, 2992, 5962, 488, 26523, 1756, 4292, 2316, 5520, 4233, 80153, 26993, 3608, 3678, 27069, 4642, 23524, 8347, 2736, 1594, 8804, 9968, 23759, 9847, 30968, 23314, 8970, 983, 5824, 7074, 7528, 147906, 56915, 50943, 27344, 4325, 7976, 3383, 6401, 10725, 2113, 54602, 80331, 221895, 22943, 4171, 124245, 55379, 83931, 387, 55662, 26524
hsa-miR-32-5p	1.338526712261694	14	4189, 3685, 11044, 7405, 667, 285172, 114882, 8850, 57542, 6121, 80315, 3708, 9695, 3156, 3638, 85414, 348995, 26575, 996, 50862, 6744, 2908, 9525, 10184, 79717, 64919, 3344, 7360, 57532, 3021, 55643, 7533, 586, 8867, 80142, 56947, 54517, 55327, 3655, 55660, 23299, 587, 4756, 4644, 65264, 2802, 55082, 92912, 25921, 7110, 55852, 60313, 23396, 25800, 59338, 9258, 142891, 9825, 6815, 55638, 84464, 9…
hsa-miR-320a	1.2954595986843296	14	4189, 4976, 85403, 54982, 25822, 55502, 84722, 5358, 5862, 4998, 51804, 705, 4001, 4173, 54880, 1029, 3480, 9265, 5819, 388403, 3911, 201294, 5033, 4223, 7392, 167227, 4646, 9181, 4297, 29959, 55969, 64745, 26015, 154007, 5716, 813, 811, 23214, 399665, 27086, 25840, 10105, 9516, 84164, 4124, 4881, 4899, 121457, 55666, 23590, 5970, 2131, 55968, 1810, 10935, 5781, 826, 5780, 8945, 9618, 10541, 8385…
hsa-miR-324-5p	1.377731268786441	14	1859, 54982, 1629, 60481, 79102, 83544, 10771, 54545, 85416, 2956, 54994, 1040, 4654, 55084, 51754, 85378, 55809, 10906, 23558, 79026, 23214, 23279, 2783, 7329, 10197, 4784, 309, 50808, 65265, 5970, 51375, 9261, 10659, 3945, 5424, 3021, 55643, 7533, 2296, 5717, 1431, 92609, 896, 7317, 60, 11273, 2975, 4641, 26523, 25929, 2316, 9897, 8872, 80153, 16, 1072, 64599, 8914, 1482, 226, 1291, 81839, 2319…
hsa-miR-331-3p	1.3714046180755528	14	1032, 64116, 10732, 91574, 6760, 55038, 1948, 9861, 55635, 23670, 51520, 23411, 6711, 322, 9681, 79156, 6710, 8828, 23199, 10444, 171177, 7862, 10730, 6548, 818, 2783, 51366, 55627, 10197, 369, 79671, 158399, 57198, 115, 4204, 2064, 10423, 7072, 57473, 6510, 5566, 2020, 8731, 9567, 57466, 1659, 5905, 255189, 11122, 30000, 5962, 107, 2177, 10389, 6238, 9918, 71, 3008, 65125, 7317, 10644, 2316, 149…
hsa-miR-33a-5p	1.281668821937331	14	373, 5292, 11215, 56605, 27086, 23516, 58490, 10618, 283464, 3775, 9792, 7072, 55342, 56262, 57532, 51474, 5744, 5108, 64895, 54677, 4802, 6714, 60412, 55643, 7533, 5868, 154661, 5599, 157378, 8660, 23054, 79002, 25897, 6228, 3396, 51278, 19, 1054, 8202, 131566, 3939, 8915, 142891, 2733, 6815, 259230, 687, 9644, 7251, 7764, 1408, 84085, 57142, 64145, 4864, 55108, 3091, 84236, 3148, 55914
hsa-miR-342-3p	1.318571230432947	14	1917, 79047, 286204, 6539, 55809, 468, 5581, 284119, 10425, 8774, 11260, 115708, 79035, 1938, 23450, 71, 894, 6801, 3725, 655, 57148, 50628, 2806, 25, 6241, 6138, 10992, 9217, 10131, 1525, 79763, 29968, 4839, 3035, 9158, 2035, 79672, 146050, 10463, 1463, 196441, 2355, 3420, 10450, 2697, 55137, 64759, 821, 6929, 26022, 55737, 6157, 51013, 6648, 5589, 1786, 6314, 6867, 8030
hsa-miR-34a-5p	1.303589002725522	14	11112, 81537, 4976, 10293, 9414, 4172, 4175, 23786, 51727, 223, 23411, 55388, 2237, 5557, 4173, 4602, 5451, 11160, 92140, 1029, 6711, 596, 3480, 4283, 1992, 28968, 6804, 9267, 2673, 10908, 23780, 6857, 50937, 2012, 54464, 221035, 23530, 10657, 23224, 23576, 3842, 79026, 8682, 27086, 84890, 4343, 10163, 26147, 57488, 55031, 7168, 7247, 57018, 51497, 558, 7342, 3009, 5424, 327, 3832, 10226, 57103, …
hsa-miR-375	1.2057097209382774	14	7398, 51379, 4976, 3556, 9465, 8322, 84899, 8706, 80014, 57798, 55329, 151246, 57157, 5865, 84333, 84912, 56938, 23568, 56994, 1948, 1063, 1073, 23677, 3688, 9949, 285172, 114882, 9043, 92140, 596, 85315, 23462, 63874, 8411, 54629, 2012, 51141, 9709, 3717, 161742, 8650, 1326, 221035, 29959, 8927, 5052, 1965, 1266, 813, 84516, 3434, 375061, 10272, 2531, 56034, 9516, 146223, 9792, 121536, 10659, 23…
hsa-miR-421	1.3007643076363788	14	55320, 58487, 54994, 1654, 84875, 339500, 8615, 388, 25836, 94081, 79026, 23154, 10797, 1677, 2908, 3631, 678, 2196, 10479, 11140, 55183, 10943, 1314, 23347, 1845, 5599, 1915, 3320, 11273, 26523, 5255, 10891, 1051, 55327, 79073, 23264, 23019, 57148, 6734, 9652, 3030, 4869, 11218, 23395, 81577, 80758, 25936, 79018, 29995, 3064, 5720, 10487, 1982, 64430, 472, 285672, 5433, 153222, 55907, 130074, 28…
hsa-miR-423-3p	1.2672608561269947	14	85403, 11044, 4602, 6595, 6711, 142678, 5371, 79932, 57674, 9181, 23225, 811, 2319, 93134, 57198, 147923, 2531, 5519, 9818, 10166, 4524, 4891, 1314, 6426, 107, 29099, 10389, 9031, 9415, 64943, 11100, 23450, 1915, 65125, 26523, 26064, 2101, 3482, 11004, 23019, 2547, 10949, 23451, 54620, 91445, 118813, 27043, 3005, 5714, 26090, 64771, 25970, 5211, 6734, 5315, 10277, 6472, 3654, 8243, 10945, 208, 86…
hsa-miR-423-5p	1.2688326510392884	14	57722, 55652, 63967, 50813, 9861, 79047, 84823, 1029, 1749, 4240, 256646, 9368, 23558, 7078, 529, 493, 9295, 60314, 10589, 22818, 51004, 56647, 55666, 4791, 8565, 133522, 6299, 9567, 79039, 85021, 11100, 23450, 71, 3008, 894, 2752, 4609, 3006, 1051, 975, 1605, 10220, 9986, 396, 51068, 10155, 5315, 83590, 4605, 7812, 506, 171568, 2288, 55852, 10983, 5058, 25940, 23163, 25980, 23510, 8897, 10057, 2…
hsa-miR-455-3p	1.3832796414400161	14	8498, 178, 5238, 1029, 2121, 7030, 23558, 5792, 81628, 84918, 8994, 23207, 5431, 8078, 9100, 11188, 6522, 163590, 84328, 27020, 10857, 64943, 6651, 1915, 3008, 60, 26523, 55174, 26058, 55660, 57696, 11070, 8664, 3837, 11338, 1778, 23076, 23524, 3017, 1981, 537, 790, 5214, 23295, 9802, 25942, 8892, 5478, 10458, 8318, 79033, 10296, 57149, 2230, 10982, 130589, 9213, 83693, 23476, 5886, 6723, 4131, 1…
hsa-miR-503-5p	1.3444451857645565	14	54443, 8556, 901, 9334, 127933, 22926, 51755, 3712, 146223, 124995, 23450, 26523, 9804, 3068, 4176, 1743, 1213, 993, 64710, 6138, 526, 6305, 898, 30849, 595, 7465, 1026, 7422, 5476, 10614, 2193, 6197, 10598, 9937, 6478, 51649, 3190, 55257, 9134
hsa-miR-590-3p	1.4032234799979573	14	6443, 54956, 51727, 10472, 5525, 2673, 10370, 143686, 221035, 3400, 2908, 54495, 79691, 57532, 4734, 80155, 79572, 90957, 23389, 4756, 204851, 8570, 149420, 6497, 4711, 59338, 389677, 8202, 23131, 167153, 222658, 51109, 125228, 165324, 114908, 91304, 80055, 1477, 10036, 1453, 79101, 8204, 55737, 983, 90806, 65244, 80854, 5411, 6782, 9801, 55294, 51571, 51111, 54386
hsa-miR-652-3p	1.3200165254305496	14	27161, 6901, 56478, 286410, 23200, 92579, 1266, 5562, 6541, 112770, 9100, 439921, 6732, 3021, 6830, 1915, 71, 3008, 26523, 3006, 4928, 8531, 50999, 80273, 124540, 4087, 57649, 506, 3017, 5430, 1054, 6165, 6194, 163081, 164, 6124, 64744, 8970, 10725, 29068, 220441, 51015, 9200, 9159, 22808, 28985, 84314, 27131, 4257, 6396, 11135, 10989, 9670, 286451, 2870, 9643, 9328, 3376, 10212, 116988, 23108, 2…
hsa-miR-760	1.285669586155767	14	3912, 55023, 114991, 84901, 8893, 8189, 64943, 10238, 6651, 3320, 9898, 11273, 2975, 8091, 29102, 11021, 23054, 6483, 553115, 7343, 8085, 5709, 7094, 11180, 84790, 57805, 10250, 50488, 2288, 1849, 2990, 10313, 6389, 7314, 5869, 5090, 22803, 483, 9852, 5478, 89941, 25805, 1979, 54602, 28996, 63035, 55527, 55810, 80139, 51479, 9500, 89910
hsa-miR-769-3p	1.293600979317035	14	4601, 6786, 3157, 64282, 302, 5339, 51105, 81614, 23089, 1186, 1748, 8178, 23612, 4217, 51575, 3189, 8720, 51603, 4718, 51808, 10944, 10743, 11128, 4833, 1938, 71, 11047, 26523, 5255, 81619, 975, 10749, 47, 10945, 23524, 10460, 10131, 8394, 126321, 79763, 55654, 8312, 7074, 7528, 6648, 51386, 10280, 26173, 7763, 284325, 7316
hsa-miR-769-5p	1.363603239718202	14	3688, 285172, 8538, 23199, 3607, 6429, 22992, 51611, 826, 5780, 27346, 57418, 171425, 2805, 56261, 55506, 79882, 26164, 2717, 115708, 4249, 9045, 586, 9453, 55278, 2177, 79035, 10389, 10915, 5594, 3609, 5315, 5709, 56926, 9344, 9810, 23524, 23013, 79147, 56965, 6342, 59338, 83440, 23248, 25987, 1387, 5499, 57472, 158471, 400, 284403, 7037, 10549, 1977, 987, 23385, 55858, 26173, 80169, 51571
hsa-miR-877-3p	1.351252693380046	14	3306, 55652, 115201, 10019, 10565, 6198, 10472, 2956, 84823, 9043, 65986, 9368, 55288, 56895, 10916, 9601, 287, 5033, 56605, 132204, 9181, 63893, 1831, 26043, 10657, 55109, 7159, 51542, 10409, 7994, 2820, 7874, 65985, 5716, 8682, 81611, 5571, 6429, 2771, 22998, 10163, 159090, 309, 84893, 53615, 6636, 7706, 23051, 10455, 5087, 27236, 115, 10544, 51497, 14, 9772, 10541, 8565, 79837, 66008, 51496, 1…
hsa-miR-93-5p	1.402061471764749	14	11044, 11215, 23677, 51762, 10009, 85416, 28987, 10097, 659, 8850, 11160, 6711, 4650, 3696, 51665, 901, 51661, 7436, 9709, 4016, 161742, 221035, 9887, 63893, 323, 29956, 22838, 29855, 59345, 80856, 171017, 9894, 440193, 79174, 51361, 57460, 55898, 51366, 4216, 114793, 7247, 9792, 2737, 57178, 10425, 10184, 54495, 55177, 10484, 9818, 57179, 57532, 11176, 56929, 55273, 80012, 5813, 10479, 9683, 657…
hsa-miR-98-5p	1.1959786936955792	14	2861, 10560, 9550, 10308, 90355, 7752, 1122, 5471, 57706, 9262, 389136, 114884, 11108, 6198, 5326, 3161, 7504, 23670, 64778, 9949, 65986, 5451, 8761, 57007, 4783, 9180, 7145, 7480, 60685, 83729, 11211, 55785, 54855, 8476, 56892, 10090, 8613, 8508, 4883, 5128, 7745, 10150, 22838, 2308, 5162, 26015, 11221, 10430, 6877, 51542, 2, 9469, 9697, 10221, 6659, 4837, 57099, 3570, 51292, 80324, 23590, 115, …
hsa-miR-122-5p	1.2488236200271154	13.5	55633, 55501, 10560, 10947, 9308, 84947, 63967, 1063, 5326, 840, 11215, 675, 84823, 9043, 3480, 23650, 6320, 57699, 167691, 9583, 287, 5033, 2, 9469, 26108, 55771, 92579, 9678, 55608, 57136, 27090, 27067, 6954, 157753, 90338, 201516, 6565, 6330, 51560, 5564, 284467, 64800, 9253, 4838, 54413, 259232, 3858, 55568, 25793, 2947, 1359, 122876, 23762, 79718, 10602, 5600, 1465, 112495, 5201, 353355, 654…
hsa-miR-9-5p	1.207099473271947	13.5	55612, 36, 3398, 83734, 55179, 123606, 23683, 84947, 285203, 9043, 23411, 23048, 5451, 6711, 6363, 1001, 51062, 1942, 58473, 10133, 1045, 79603, 7478, 7475, 7782, 6518, 5452, 245973, 10677, 56675, 146225, 9404, 23421, 3359, 549, 51806, 51302, 2695, 4330, 5978, 286410, 6581, 6584, 171177, 127933, 947, 9519, 221830, 4215, 4638, 23095, 3925, 323, 6591, 29956, 22838, 2308, 3400, 2309, 54822, 9655, 70…
hsa-miR-19b-3p	1.1704185447244626	13	51804, 60481, 1389, 5861, 79733, 7804, 10483, 7064, 659, 8850, 6595, 1588, 10444, 4306, 1386, 7552, 7097, 23558, 1831, 9926, 3157, 140710, 55608, 5562, 85365, 64764, 10198, 2908, 9525, 57018, 10204, 26269, 54910, 23344, 157922, 54778, 7009, 84146, 261729, 4552, 54662, 7750, 10238, 6651, 894, 11047, 26523, 122809, 3614, 1362, 528, 9341, 9882, 9497, 4613, 1656, 204851, 64983, 57805, 170960, 163, 28…
hsa-miR-21-5p	1.2424839748978103	13	9917, 79805, 54965, 7957, 57082, 22837, 79745, 64770, 6443, 90624, 22902, 8706, 80014, 84002, 84947, 133619, 10142, 9736, 4750, 54545, 57534, 23670, 324, 51520, 8880, 2956, 81575, 10097, 285172, 27161, 659, 23048, 57542, 672, 1654, 26273, 11231, 596, 26137, 5926, 11259, 1404, 4820, 151742, 23328, 6872, 23002, 133746, 55196, 5327, 10125, 55103, 4582, 11320, 54800, 3149, 1955, 1386, 25831, 388, 195…
hsa-miR-215-5p	1.2426385073830857	13	283537, 160335, 255738, 3574, 7220, 9871, 9331, 51196, 5791, 81848, 7056, 9846, 55086, 55633, 2861, 10391, 84952, 56998, 57722, 55632, 55612, 54534, 4189, 1859, 4683, 51201, 373, 36, 814, 1121, 5634, 27348, 23467, 56851, 80071, 55840, 55454, 1491, 1032, 5641, 55540, 7336, 5218, 10051, 55501, 10560, 10947, 80010, 51616, 9917, 197322, 214, 254887, 162239, 64393, 163071, 7718, 7738, 7773, 151126, 20…
hsa-miR-7-5p	1.228284947343716	13	2842, 347240, 10972, 23677, 285172, 114882, 659, 596, 3480, 6872, 50615, 1824, 8613, 6819, 27076, 8869, 203100, 4939, 152006, 3757, 10794, 3487, 58473, 7127, 1956, 3959, 5052, 81628, 57097, 9697, 79581, 1266, 813, 84890, 10227, 378, 383, 55032, 8772, 10163, 79188, 10197, 10618, 64784, 117584, 54926, 8879, 10066, 56647, 84864, 5519, 8673, 5339, 10105, 2246, 64838, 6259, 26056, 10473, 56034, 55614,…
hsa-miR-34b-3p	1.4328408458214668	12	55556, 4609, 182, 1019, 4233, 4851, 7535, 4613, 595, 7422, 1021
hsa-miR-548b-3p	1.5032157097724195	12	11215, 10472, 6304, 2196, 7263, 153339, 11079, 9055, 200424, 9673, 222658, 10818, 10207, 23020, 9880, 1182, 1347
hsa-miR-625-5p	1.503953830146384	10.5	6667, 29956, 55870, 4869, 8347, 3611, 103, 2272, 3595, 4916
hsa-miR-194-5p	1.5526212033507585	10	3480, 6660, 5782, 8835, 26523, 1000, 1997, 3680, 5783, 2033, 7298, 1788, 5879, 83660, 220963
