## Supplementary material for "Gene expression heterogeneity during brain development and aging: temporal changes and functional consequences": TableS10

miRNA	Normalized Enrichment Score	Median Consistent Increase	Genes
hsa-miR-34b-3p	1.8630465103614076	12	55556, 4609, 182, 1019, 4233, 4851, 7535, 4613, 595, 7422, 1021
hsa-miR-200c-3p	1.7121290732367165	6	596, 331, 10516, 4908, 4915, 3551, 1909, 7329, 182, 2316, 2335, 3609, 5366, 5783, 2033, 7422, 2321, 687, 54206, 387, 8314, 63916, 3215, 27252, 83439, 54453, 23414, 9770, 55697, 6935, 55914, 9839, 8487, 9134, 1902, 55659, 256471, 29110
