## Supplementary material for "Gene expression heterogeneity during brain development and aging: temporal changes and functional consequences": TableS11

TraitName	NormalizedEnrichmentScore	Adjusted_p
Melanoma	1.6099581853420957	0.17244399949943687
Osteoarthritis	1.5892259268894657	0.17244399949943687
LDL cholesterol	1.49719145547203	0.17244399949943687
Myopia (pathological)	1.4980684824438533	0.18540268456375839
Obesity	1.3217981520727702	0.4592709270927093
Triglycerides	1.3067068128154975	0.4592709270927093
Body mass index	1.2821822728154828	0.4592709270927093
Coronary heart disease	1.2300533033543202	0.4592709270927093
Alzheimer's disease (late onset)	1.2551959982297227	0.5474052399690579
Colorectal cancer	1.247365690366252	0.5655844155844155
Bone mineral density	1.219098581951524	0.5655844155844155
Multiple sclerosis	1.1401013635198092	0.639013901390139
Glaucoma (primary open-angle)	1.1998282806770204	0.6487298210486798
Pancreatic cancer	1.1172523807387509	0.8189832344991255
Parkinson's disease	1.1007238851005734	0.8189832344991255
Urate levels	1.0863236620132508	0.8189832344991255
Metabolite levels	1.0661519578741832	0.8189832344991255
Amyotrophic lateral sclerosis	1.0556392038250983	0.8248298514061932
HDL cholesterol	1.0401997554619375	0.8248298514061932
Endometriosis	1.014512874402433	0.8335356485784193
QT interval	1.013048528406134	0.8335356485784193
Alzheimer's disease	0.9585012585485025	0.8335356485784193
Breast cancer	0.942738237515529	0.8335356485784193
Blood pressure	0.9316446759215518	0.8335356485784193
C-reactive protein	0.9312846110746614	0.8335356485784193
Rheumatoid arthritis	0.9303325015011427	0.8335356485784193
Lung cancer	0.9231584660303148	0.8335356485784193
Mean platelet volume	0.9226667608275299	0.8335356485784193
Type 2 diabetes	0.9215955692648916	0.8335356485784193
Hypertension	0.9112059563990261	0.8335356485784193
Atrial fibrillation	0.8932345216839693	0.8335356485784193
Age-related macular degeneration	0.8667497875215129	0.8335356485784193
Uric acid levels	0.8566801723997411	0.8335356485784193
Fasting plasma glucose	0.8335275202751863	0.8379803473600164
Pulmonary function	0.818565909456509	0.8423608296176192
Telomere length	0.8097609473591244	0.8423608296176192
Longevity	0.7755225978974786	0.8439788236102995
Adiponectin levels	0.7505837814251461	0.8439788236102995
Prostate cancer	0.6199435202277652	0.9724006423123244
